# Systematic Quantitative Proteomics Defines Age, Sex, and Region-Dependent Remodeling of Lung Extracellular Matrix

**DOI:** 10.64898/2026.06.19.733262

**Authors:** Anna G. Towler, Fei Wang, Yingtao Bi, Liam J. Bandura, Yanlong Zhu, Junjie Zhu, Andrew J. Perciaccante, Timothy J. Aballo, Qin C. Ji, Liang Jin, Wanye Buck, Lucy Phillips, Kuniko Kadoya, Lynn M. Schnapp, Yupeng He, Yu Tian, Ying Ge

**Affiliations:** Department of Chemistry, University of Wisconsin-Madison, Madison, WI 53706; Quantitative Translational & ADME Science, AbbVie Bioresearch Center, Worcester, MA 01605; Department of Cell and Regenerative Biology, School of Medicine and Public Health, University of Wisconsin-Madison, Madison, WI 53705; Human Proteomics Program, School of Medicine and Public Health, University of Wisconsin-Madison, Madison, WI 53705; Quantitative Translational & ADME Science, AbbVie Inc., North Chicago, IL 60064; Molecular and Cellular Pharmacology Training Program, University of Wisconsin-Madison, Madison, WI 53705; Discovery Immunology, Pharmacology and Pathology, AbbVie, Inc., North Chicago, IL 60064; Allergan Aesthetics, an AbbVie company, 2525 Dupont Drive, Irvine, CA 92612; Department of Medicine, School of Medicine and Public Health, University of Wisconsin-Madison, Madison, WI 53705

**Author notes:** These two authors contribute equally to this study (Anna G. Towler, Fei Wang). To whom correspondence should be addressed: Dr. Ying Ge, 1111 Highland Ave., WIMR II 8551, Madison, WI 53705. Dr. Yu Tian, 100 Research Dr. Worcester, MA, 01605. Dr. Yupeng He, 1 North Waukegan Road, North Chicago, IL 60064. Dr. Lynn Schnapp, 1685 Highland Ave, Suite 5000, Madison, WI 53705.

**Keywords:** extracellular matrix, matrisome, mass spectrometry, proteomics, aging, sex, anatomical region, collagen crosslink

## Abstract

The lung extracellular matrix (ECM) governs tissue architecture, mechanics, and function, yet how it remodels with age across sex and anatomical regions remains poorly understood. Here, we performed a systematic multi-factor proteomic analysis of rat lungs to define age-, sex-, and region-dependent remodeling across the tissue landscape. Age emerged as the dominant source of variation, with a conserved aging signature modified by region- and sex-specific effects. Young lungs showed coordinated ECM assembly, balanced proteolysis, and active biosynthetic programs consistent with structural adaptability and mechanical resilience. In contrast, aged lungs exhibited accumulation of mature collagen crosslinks and a more stabilized matrix architecture, indicating progressive matrix maturation and reduced structural plasticity. These changes were accompanied by proteomic signatures of metabolic stress and immune activation, suggesting coordinated remodeling across ECM, metabolic, and immune pathways during lung aging. Aging effects varied across anatomical regions and were more pronounced in females, highlighting context-dependent trajectories within the broader aging program. Age also partially reshaped spatial proteomic heterogeneity across lung compartments. Together, these findings identify matrix stabilization as a central feature of lung aging that links structural remodeling to metabolic-inflammatory imbalance and increased pulmonary vulnerability.
