## Supplemental Table 1 for "Systematic Quantitative Proteomics Defines Age, Sex, and Region-Dependent Remodeling of Lung Extracellular Matrix"

### Sheet: Sheet1
Sample ID	Sample Group	PID	Investigator Animal Number	Age	Sex	Region
S1	YMT	1	1005	Young	Male	Top
S2	YMC	1	1005	Young	Male	Central
S3	YMP	1	1005	Young	Male	Peripheral
S4	YMB	1	1005	Young	Male	Bottom
S5	AFT	2	2002	Aged	Female	Top
S6	AFC	2	2002	Aged	Female	Central
S7	AFP	2	2002	Aged	Female	Peripheral
S8	AFB	2	2002	Aged	Female	Bottom
S9	AFT	3	2010	Aged	Female	Top
S10	AFC	3	2010	Aged	Female	Central
S11	AFP	3	2010	Aged	Female	Peripheral
S12	AFB	3	2010	Aged	Female	Bottom
S13	AFT	4	2006	Aged	Female	Top
S14	AFC	4	2006	Aged	Female	Central
S15	AFP	4	2006	Aged	Female	Peripheral
S16	AFB	4	2006	Aged	Female	Bottom
S17	AMT	5	2001	Aged	Male	Top
S18	AMC	5	2001	Aged	Male	Central
S19	AMP	5	2001	Aged	Male	Peripheral
S20	AMB	5	2001	Aged	Male	Bottom
S21	YFT	6	1004	Young	Female	Top
S22	YFC	6	1004	Young	Female	Central
S23	YFP	6	1004	Young	Female	Peripheral
S24	YFB	6	1004	Young	Female	Bottom
S25	YFT	7	1002	Young	Female	Top
S26	YFC	7	1002	Young	Female	Central
S27	YFP	7	1002	Young	Female	Peripheral
S28	YFB	7	1002	Young	Female	Bottom
S29	AMT	8	2003	Aged	Male	Top
S30	AMC	8	2003	Aged	Male	Central
S31	AMP	8	2003	Aged	Male	Peripheral
S32	AMB	8	2003	Aged	Male	Bottom
S33	YFT	9	1008	Young	Female	Top
S34	YFC	9	1008	Young	Female	Central
S35	YFP	9	1008	Young	Female	Peripheral
S36	YFB	9	1008	Young	Female	Bottom
S37	YMT	10	1003	Young	Male	Top
S38	YMC	10	1003	Young	Male	Central
S39	YMP	10	1003	Young	Male	Peripheral
S40	YMB	10	1003	Young	Male	Bottom
S41	AMT	11	2005	Aged	Male	Top
S42	AMC	11	2005	Aged	Male	Central
S43	AMP	11	2005	Aged	Male	Peripheral
S44	AMB	11	2005	Aged	Male	Bottom
S45	AFT	12	2012	Aged	Female	Top
S46	AFC	12	2012	Aged	Female	Central
S47	AFP	12	2012	Aged	Female	Peripheral
S48	AFB	12	2012	Aged	Female	Bottom
S49	AFT	13	2004	Aged	Female	Top
S50	AFC	13	2004	Aged	Female	Central
S51	AFP	13	2004	Aged	Female	Peripheral
S52	AFB	13	2004	Aged	Female	Bottom
S53	AMT	14	2009	Aged	Male	Top
S54	AMC	14	2009	Aged	Male	Central
S55	AMP	14	2009	Aged	Male	Peripheral
S56	AMB	14	2009	Aged	Male	Bottom
S57	YFT	15	1012	Young	Female	Top
S58	YFC	15	1012	Young	Female	Central
S59	YFP	15	1012	Young	Female	Peripheral
S60	YFB	15	1012	Young	Female	Bottom
S61	YMT	16	1007	Young	Male	Top
S62	YMC	16	1007	Young	Male	Central
S63	YMP	16	1007	Young	Male	Peripheral
S64	YMB	16	1007	Young	Male	Bottom
S65	YMT	17	1011	Young	Male	Top
S66	YMC	17	1011	Young	Male	Central
S67	YMP	17	1011	Young	Male	Peripheral
S68	YMB	17	1011	Young	Male	Bottom
S69	YFT	18	1006	Young	Female	Top
S70	YFC	18	1006	Young	Female	Central
S71	YFP	18	1006	Young	Female	Peripheral
S72	YFB	18	1006	Young	Female	Bottom
S73	YMT	19	1001	Young	Male	Top
S74	YMC	19	1001	Young	Male	Central
S75	YMP	19	1001	Young	Male	Peripheral
S76	YMB	19	1001	Young	Male	Bottom
S77	AMT	20	2007	Aged	Male	Top
S78	AMC	20	2007	Aged	Male	Central
S79	AMP	20	2007	Aged	Male	Peripheral
S80	AMB	20	2007	Aged	Male	Bottom
S81	YFT	21	1010	Young	Female	Top
S82	YFC	21	1010	Young	Female	Central
S83	YFP	21	1010	Young	Female	Peripheral
S84	YFB	21	1010	Young	Female	Bottom
S85	YMT	22	1009	Young	Male	Top
S86	YMC	22	1009	Young	Male	Central
S87	YMP	22	1009	Young	Male	Peripheral
S88	YMB	22	1009	Young	Male	Bottom
S89	AMT	23	2011	Aged	Male	Top
S90	AMC	23	2011	Aged	Male	Central
S91	AMP	23	2011	Aged	Male	Peripheral
S92	AMB	23	2011	Aged	Male	Bottom
S93	AFT	24	2008	Aged	Female	Top
S94	AFC	24	2008	Aged	Female	Central
S95	AFP	24	2008	Aged	Female	Peripheral
S96	AFB	24	2008	Aged	Female	Bottom
