## Supplemental Table 6 for "Systematic Quantitative Proteomics Defines Age, Sex, and Region-Dependent Remodeling of Lung Extracellular Matrix"

### Sheet: Sheet1
GO	Description	Size	Expect	Ratio	P Value	FDR	Log10(FDR)
BP	complement activation, classical pathway (GO:0006958)	5	0.13	38.5	1.84e-07	0.00277	2.55752
BP	humoral immune response mediated by circulating immunoglobulin (GO:0002455)	5	0.15	32.58	4.37e-07	0.0033	2.48149
BP	response to external stimulus (GO:0009605)	24	8.08	2.97	8.43e-07	0.00425	2.37161
BP	response to bacterium (GO:0009617)	15	3.36	4.46	1.15e-06	0.00436	2.36051
BP	complement activation (GO:0006956)	5	0.2	25.41	1.55e-06	0.0047	2.3279
BP	humoral immune response (GO:0006959)	7	0.87	8.01	2.79e-05	0.0263	1.58004
BP	response to external biotic stimulus (GO:0043207)	18	5.84	3.08	1.6e-05	0.0268	1.57187
BP	immune system process (GO:0002376)	23	9.22	2.5	2.72e-05	0.0274	1.56225
BP	immune effector process (GO:0002252)	10	1.94	5.15	2.42e-05	0.0281	1.55129
BP	defense response to other organism (GO:0098542)	14	3.84	3.65	2.63e-05	0.0284	1.54668
BP	response to biotic stimulus (GO:0009607)	18	5.99	3.01	2.26e-05	0.0285	1.54516
BP	B cell mediated immunity (GO:0019724)	7	0.82	8.51	1.89e-05	0.0286	1.54363
BP	defense response (GO:0006952)	17	5.38	3.16	2.1e-05	0.0288	1.54061
BP	immunoglobulin mediated immune response (GO:0016064)	7	0.8	8.76	1.57e-05	0.0296	1.52871
BP	biological process involved in interspecies interaction between organisms (GO:0044419)	19	6.28	3.02	1.18e-05	0.0296	1.52871
BP	response to other organism (GO:0051707)	18	5.82	3.09	1.54e-05	0.0332	1.47886
BP	response to metal ion (GO:0010038)	10	2.05	4.88	3.87e-05	0.0344	1.46344
BP	primary alcohol metabolic process (GO:0034308)	5	0.39	12.96	4.29e-05	0.036	1.4437
BP	leukocyte mediated immunity (GO:0002443)	8	1.33	6.01	5.67e-05	0.0451	1.34582
CC	immunoglobulin complex, circulating (GO:0042571)	3	0.03	> 100	2.04e-06	0.00134	2.8729
CC	9+2 motile cilium (GO:0097729)	7	1.03	6.76	8.14e-05	0.0321	1.49349
CC	motile cilium (GO:0031514)	8	1.29	6.22	4.49e-05	0.0221	1.65561
CC	extracellular space (GO:0005615)	27	6.3	4.29	4.89e-11	4.82e-08	7.31695
CC	extracellular region (GO:0005576)	37	9.02	4.1	9.96e-15	1.96e-11	10.7077
MF	immunoglobulin receptor binding (GO:0034987)	3	0.07	42.35	4.61e-05	0.0331	1.48017
MF	serine-type endopeptidase activity (GO:0004252)	8	0.82	9.73	1.74e-06	0.00872	2.05948
MF	serine-type peptidase activity (GO:0008236)	8	0.89	9.04	3e-06	0.00755	2.12205
MF	serine hydrolase activity (GO:0017171)	8	0.91	8.84	3.53e-06	0.00592	2.22768
MF	peptidase activity (GO:0008233)	12	2.62	4.58	1.16e-05	0.00971	2.01278
MF	hydrolase activity (GO:0016787)	25	9.76	2.56	6.8e-06	0.00854	2.06854
MF	protein binding (GO:0005515)	51	30.17	1.69	8.58e-06	0.00862	2.06449
