## Supplemental Table 7 for "Systematic Quantitative Proteomics Defines Age, Sex, and Region-Dependent Remodeling of Lung Extracellular Matrix"

### Sheet: BP
GO	Description	Size	Expect	Ratio	P Value	FDR	Log10(FDR)
BP	supramolecular fiber organization (GO:0097435)	30	3.22	9.33	6e-21	9.07e-17	16.0424
BP	developmental process (GO:0032502)	72	31.29	2.3	3.98e-15	3e-11	10.5229
BP	striated muscle contraction (GO:0006941)	13	0.63	20.48	7.15e-14	3.6e-10	9.4437
BP	anatomical structure development (GO:0048856)	67	29.13	2.3	1.11e-13	4.19e-10	9.37779
BP	circulatory system development (GO:0072359)	28	5.36	5.22	3.79e-13	1.14e-09	8.9431
BP	collagen fibril organization (GO:0030199)	10	0.31	32.57	5.02e-13	1.26e-09	8.89963
BP	system development (GO:0048731)	53	20.33	2.61	2.48e-12	5.35e-09	8.27165
BP	cardiac muscle contraction (GO:0060048)	10	0.41	24.33	1.06e-11	1.99e-08	7.70115
BP	muscle structure development (GO:0061061)	20	2.95	6.78	1.39e-11	2.09e-08	7.67985
BP	multicellular organism development (GO:0007275)	55	22.64	2.43	1.28e-11	2.14e-08	7.66959
BP	muscle system process (GO:0003012)	15	1.48	10.11	2.44e-11	3.35e-08	7.47496
BP	collagen metabolic process (GO:0032963)	9	0.32	28.36	2.84e-11	3.58e-08	7.44612
BP	muscle contraction (GO:0006936)	13	1.09	11.95	7.11e-11	8.27e-08	7.08249
BP	heart contraction (GO:0060047)	10	0.5	19.81	8.52e-11	9.19e-08	7.03668
BP	animal organ development (GO:0048513)	46	17.6	2.61	1.5e-10	1.51e-07	6.82102
BP	extracellular structure organization (GO:0043062)	14	1.49	9.41	3.04e-10	2.42e-07	6.61618
BP	heart process (GO:0003015)	10	0.57	17.47	3e-10	2.52e-07	6.5986
BP	extracellular matrix organization (GO:0030198)	14	1.48	9.44	2.91e-10	2.58e-07	6.58838
BP	external encapsulating structure organization (GO:0045229)	14	1.48	9.44	2.91e-10	2.75e-07	6.56067
BP	tissue development (GO:0009888)	33	10.23	3.23	8.98e-10	6.79e-07	6.16813
BP	heart development (GO:0007507)	19	3.48	5.47	1.74e-09	1.25e-06	5.90309
BP	response to abiotic stimulus (GO:0009628)	28	7.73	3.62	1.86e-09	1.28e-06	5.89279
BP	collagen biosynthetic process (GO:0032964)	5	0.06	80.08	2.7e-09	1.77e-06	5.75203
BP	actin filament-based process (GO:0030029)	18	3.2	5.62	3.13e-09	1.97e-06	5.70553
BP	response to endogenous stimulus (GO:0009719)	29	8.68	3.34	5.72e-09	3.45e-06	5.46218
BP	multicellular organismal process (GO:0032501)	69	38.3	1.8	8.63e-09	5.01e-06	5.30016
BP	muscle organ development (GO:0007517)	13	1.65	7.86	1.19e-08	6.64e-06	5.17783
BP	response to lipid (GO:0033993)	25	6.81	3.67	1.25e-08	6.76e-06	5.17005
BP	response to hormone (GO:0009725)	24	6.45	3.72	2.01e-08	1.05e-05	4.97881
BP	response to oxygen-containing compound (GO:1901700)	33	11.61	2.84	2.1e-08	1.06e-05	4.97469
BP	anatomical structure morphogenesis (GO:0009653)	34	12.37	2.75	2.75e-08	1.34e-05	4.8729
BP	cellular developmental process (GO:0048869)	45	19.88	2.26	3.5e-08	1.47e-05	4.83268
BP	cellular response to chemical stimulus (GO:0070887)	33	11.85	2.78	3.48e-08	1.5e-05	4.82391
BP	actin cytoskeleton organization (GO:0030036)	16	2.9	5.52	3.29e-08	1.51e-05	4.82102
BP	cellular component organization (GO:0016043)	58	30.03	1.93	3.2e-08	1.51e-05	4.82102
BP	cell differentiation (GO:0030154)	45	19.87	2.27	3.47e-08	1.54e-05	4.81248
BP	response to external stimulus (GO:0009605)	31	10.69	2.9	4.05e-08	1.66e-05	4.77989
BP	vasculature development (GO:0001944)	16	3.02	5.3	5.75e-08	2.28e-05	4.64207
BP	positive regulation of biological process (GO:0048518)	61	33.1	1.84	8.24e-08	3.19e-05	4.49621
BP	regulation of heart contraction (GO:0008016)	10	1.04	9.66	9.27e-08	3.5e-05	4.45593
BP	blood vessel development (GO:0001568)	15	2.84	5.28	1.63e-07	6e-05	4.22185
BP	cardiac muscle tissue development (GO:0048738)	10	1.12	8.94	1.91e-07	6.55e-05	4.18376
BP	animal organ morphogenesis (GO:0009887)	21	5.65	3.72	1.82e-07	6.55e-05	4.18376
BP	cellular component organization or biogenesis (GO:0071840)	58	31.47	1.84	1.9e-07	6.69e-05	4.17457
BP	muscle tissue development (GO:0060537)	13	2.12	6.12	2.17e-07	7.27e-05	4.13847
BP	elastic fiber assembly (GO:0048251)	4	0.06	69.89	2.24e-07	7.34e-05	4.1343
BP	blood circulation (GO:0008015)	14	2.52	5.56	2.33e-07	7.34e-05	4.1343
BP	regulation of blood circulation (GO:1903522)	11	1.45	7.6	2.32e-07	7.46e-05	4.12726
BP	regulation of multicellular organismal process (GO:0051239)	38	16.31	2.33	2.83e-07	8.74e-05	4.05849
BP	positive regulation of cellular process (GO:0048522)	58	31.63	1.83	3.21e-07	9.71e-05	4.01278
BP	response to stress (GO:0006950)	41	18.61	2.2	3.62e-07	0.000107	3.97062
BP	response to hydrogen peroxide (GO:0042542)	9	0.94	9.61	4.36e-07	0.000127	3.8962
BP	circulatory system process (GO:0003013)	14	2.67	5.23	4.81e-07	0.000137	3.86328
BP	striated muscle tissue development (GO:0014706)	12	2	6.01	7.99e-07	0.000224	3.64975
BP	muscle cell development (GO:0055001)	9	1.01	8.92	8.18e-07	0.000225	3.64782
BP	response to chemical (GO:0042221)	51	27	1.89	8.9e-07	0.00024	3.61979
BP	response to estradiol (GO:0032355)	10	1.35	7.42	1.05e-06	0.000279	3.5544
BP	negative regulation of cellular process (GO:0048523)	51	27.03	1.89	1.4e-06	0.000365	3.43771
BP	myofibril assembly (GO:0030239)	6	0.36	16.71	1.6e-06	0.000411	3.38616
BP	regulation of actin filament-based process (GO:0032970)	12	2.16	5.54	1.84e-06	0.000456	3.34104
BP	cellular response to chemical stress (GO:0062197)	11	1.79	6.15	1.89e-06	0.00046	3.33724
BP	response to cytokine (GO:0034097)	19	5.43	3.5	1.83e-06	0.000461	3.3363
BP	negative regulation of biological process (GO:0048519)	52	28.21	1.84	2.06e-06	0.000494	3.30627
BP	cell development (GO:0048468)	32	13.29	2.41	2.32e-06	0.000547	3.26201
BP	response to peptide (GO:1901652)	19	5.53	3.44	2.39e-06	0.000555	3.25571
BP	striated muscle cell development (GO:0055002)	8	0.86	9.32	2.46e-06	0.000564	3.24872
BP	blood vessel morphogenesis (GO:0048514)	12	2.23	5.38	2.53e-06	0.00057	3.24413
BP	biological regulation (GO:0065007)	92	67.35	1.37	2.7e-06	0.0006	3.22185
BP	regulation of biological process (GO:0050789)	90	65.13	1.38	2.91e-06	0.000637	3.19586
BP	homeostatic process (GO:0042592)	24	8.49	2.83	3.03e-06	0.000653	3.18509
BP	actin filament organization (GO:0007015)	10	1.53	6.54	3.28e-06	0.000697	3.15677
BP	response to stimulus (GO:0050896)	74	48.71	1.52	3.44e-06	0.000722	3.14146
BP	muscle tissue morphogenesis (GO:0060415)	6	0.41	14.6	3.56e-06	0.000738	3.13194
BP	actomyosin structure organization (GO:0031032)	7	0.65	10.76	4.15e-06	0.000848	3.0716
BP	response to oxygen levels (GO:0070482)	13	2.81	4.62	4.99e-06	0.00101	2.99568
BP	cellular response to reactive oxygen species (GO:0034614)	8	0.95	8.4	5.31e-06	0.00106	2.97469
BP	cardiac muscle hypertrophy (GO:0003300)	5	0.26	19.22	6.16e-06	0.00121	2.91721
BP	muscle organ morphogenesis (GO:0048644)	6	0.45	13.25	6.26e-06	0.00121	2.91721
BP	striated muscle hypertrophy (GO:0014897)	5	0.27	18.48	7.49e-06	0.0014	2.85387
BP	tube development (GO:0035295)	18	5.42	3.32	7.35e-06	0.00141	2.85078
BP	ventricular cardiac muscle tissue morphogenesis (GO:0055010)	5	0.27	18.48	7.49e-06	0.00141	2.85078
BP	muscle cell differentiation (GO:0042692)	10	1.69	5.91	7.92e-06	0.00146	2.83565
BP	striated muscle cell differentiation (GO:0051146)	9	1.34	6.73	8.2e-06	0.00147	2.83268
BP	protein hydroxylation (GO:0018126)	4	0.13	30.75	8.1e-06	0.00147	2.83268
BP	regulation of system process (GO:0044057)	14	3.43	4.08	8.64e-06	0.00154	2.81248
BP	muscle hypertrophy (GO:0014896)	5	0.28	17.79	9.04e-06	0.00159	2.7986
BP	trabecula formation (GO:0060343)	4	0.14	29.57	9.53e-06	0.00166	2.77989
BP	cardiac chamber morphogenesis (GO:0003206)	7	0.74	9.41	1.01e-05	0.00173	2.76195
BP	peptidyl-lysine hydroxylation (GO:0017185)	3	0.05	64.06	1.13e-05	0.00185	2.73283
BP	cell migration (GO:0016477)	17	5.05	3.37	1.12e-05	0.00187	2.72816
BP	response to reactive oxygen species (GO:0000302)	9	1.39	6.48	1.11e-05	0.00187	2.72816
BP	cellular response to endogenous stimulus (GO:0071495)	19	6.15	3.09	1.11e-05	0.00188	2.72584
BP	regulation of cellular process (GO:0050794)	87	63.32	1.37	1.17e-05	0.0019	2.72125
BP	tissue remodeling (GO:0048771)	7	0.79	8.91	1.44e-05	0.00231	2.63639
BP	cellular process (GO:0009987)	107	87.66	1.22	1.47e-05	0.00234	2.63078
BP	heart morphogenesis (GO:0003007)	9	1.44	6.24	1.49e-05	0.00235	2.62893
BP	regulation of protein polymerization (GO:0032271)	8	1.11	7.22	1.61e-05	0.0025	2.60206
BP	regulation of striated muscle cell differentiation (GO:0051153)	6	0.54	11.09	1.75e-05	0.0027	2.56864
BP	response to metal ion (GO:0010038)	12	2.71	4.43	1.79e-05	0.00274	2.56225
BP	response to tumor necrosis factor (GO:0034612)	8	1.16	6.89	2.23e-05	0.00334	2.47625
BP	response to nitrogen compound (GO:1901698)	21	7.67	2.74	2.26e-05	0.00335	2.47496
BP	response to amino acid (GO:0043200)	8	1.16	6.89	2.23e-05	0.00338	2.47108
BP	anatomical structure formation involved in morphogenesis (GO:0048646)	17	5.34	3.18	2.31e-05	0.00339	2.4698
BP	Unclassified (UNCLASSIFIED)	4	18.8	0.21	2.37e-05	0.00341	2.46725
BP	biological_process (GO:0008150)	115	100.2	1.15	2.37e-05	0.00345	2.46218
BP	response to retinoic acid (GO:0032526)	7	0.85	8.2	2.45e-05	0.00349	2.45717
BP	skeletal system development (GO:0001501)	12	2.81	4.27	2.55e-05	0.0036	2.4437
BP	cardiac muscle tissue morphogenesis (GO:0055008)	5	0.35	14.34	2.62e-05	0.00366	2.43652
BP	neutrophil aggregation (GO:0070488)	2	0.01	> 100	2.68e-05	0.00372	2.42946
BP	regulation of muscle contraction (GO:0006937)	7	0.87	8.06	2.75e-05	0.00378	2.42251
BP	extracellular matrix assembly (GO:0085029)	4	0.18	22.61	2.86e-05	0.0039	2.40894
BP	ventricular cardiac muscle tissue development (GO:0003229)	5	0.36	13.93	3.02e-05	0.00407	2.39041
BP	regulation of heart rate (GO:0002027)	6	0.6	9.94	3.25e-05	0.00435	2.36151
BP	bone development (GO:0060348)	8	1.23	6.49	3.45e-05	0.00457	2.34008
BP	regulation of response to stimulus (GO:0048583)	40	21.34	1.87	3.53e-05	0.00463	2.33442
BP	cellular response to hydrogen peroxide (GO:0070301)	6	0.61	9.77	3.58e-05	0.00467	2.33068
BP	response to peptide hormone (GO:0043434)	13	3.4	3.82	3.69e-05	0.00476	2.32239
BP	response to hypoxia (GO:0001666)	11	2.47	4.46	3.81e-05	0.00488	2.31158
BP	response to acid chemical (GO:0001101)	8	1.25	6.38	3.88e-05	0.00493	2.30715
BP	endochondral bone morphogenesis (GO:0060350)	5	0.38	13.16	3.97e-05	0.005	2.30103
BP	cellular response to oxygen-containing compound (GO:1901701)	20	7.37	2.71	4.12e-05	0.00514	2.28904
BP	cellular response to amino acid stimulus (GO:0071230)	6	0.63	9.45	4.32e-05	0.00535	2.27165
BP	cardiac ventricle morphogenesis (GO:0003208)	5	0.4	12.64	4.82e-05	0.00592	2.22768
BP	cell motility (GO:0048870)	18	6.29	2.86	5.3e-05	0.00645	2.19044
BP	response to decreased oxygen levels (GO:0036293)	11	2.58	4.27	5.63e-05	0.0068	2.16749
BP	positive regulation of myotube differentiation (GO:0010831)	3	0.08	38.44	5.97e-05	0.00716	2.14509
BP	cardiac muscle cell development (GO:0055013)	5	0.42	12.01	6.17e-05	0.00723	2.14086
BP	skeletal muscle contraction (GO:0003009)	4	0.21	18.75	6.08e-05	0.00723	2.14086
BP	cellular component assembly (GO:0022607)	28	12.59	2.22	6.13e-05	0.00724	2.14026
BP	cellular response to tumor necrosis factor (GO:0071356)	7	1	7.01	6.68e-05	0.00776	2.11014
BP	cellular response to cytokine stimulus (GO:0071345)	15	4.68	3.21	6.74e-05	0.00777	2.10958
BP	cellular response to acid chemical (GO:0071229)	6	0.69	8.67	7e-05	0.00801	2.09637
BP	lung development (GO:0030324)	8	1.37	5.82	7.37e-05	0.00837	2.07727
BP	cardiac chamber development (GO:0003205)	7	1.03	6.83	7.85e-05	0.00879	2.05601
BP	chemical homeostasis (GO:0048878)	16	5.31	3.01	7.84e-05	0.00884	2.05355
BP	peptidyl-lysine oxidation (GO:0018057)	2	0.02	> 100	8.03e-05	0.00885	2.05306
BP	respiratory tube development (GO:0030323)	8	1.39	5.76	7.97e-05	0.00886	2.05257
BP	positive regulation of cytoplasmic translation (GO:2000767)	3	0.09	33.91	8.86e-05	0.00956	2.01954
BP	regulation of muscle system process (GO:0090257)	8	1.41	5.67	8.84e-05	0.00961	2.01728
BP	regulation of myotube differentiation (GO:0010830)	4	0.23	17.08	8.8e-05	0.00964	2.01592
BP	cardiac cell development (GO:0055006)	5	0.45	11.05	9.21e-05	0.00987	2.00568
BP	cytoskeleton organization (GO:0007010)	18	6.58	2.74	9.35e-05	0.00994	2.00261
BP	cellular component assembly involved in morphogenesis (GO:0010927)	6	0.73	8.18	9.67e-05	0.0101	1.99568
BP	regulation of biological quality (GO:0065008)	33	16.83	1.96	9.78e-05	0.0102	1.9914
BP	cellular anatomical entity morphogenesis (GO:0032989)	6	0.73	8.18	9.67e-05	0.0102	1.9914
BP	sarcomere organization (GO:0045214)	4	0.24	16.36	0.000105	0.0108	1.96658
BP	cardiac myofibril assembly (GO:0055003)	3	0.09	32.03	0.000106	0.0109	1.96257
BP	cellular response to growth factor stimulus (GO:0071363)	12	3.26	3.68	0.000107	0.0109	1.96257
BP	cellular response to oxidative stress (GO:0034599)	8	1.45	5.51	0.000108	0.011	1.95861
BP	response to biotic stimulus (GO:0009607)	20	7.92	2.53	0.00011	0.0111	1.95468
BP	tube morphogenesis (GO:0035239)	13	3.8	3.42	0.000112	0.0112	1.95078
BP	regulation of protein-containing complex assembly (GO:0043254)	10	2.34	4.27	0.000124	0.0122	1.91364
BP	response to insulin (GO:0032868)	9	1.89	4.75	0.000123	0.0122	1.91364
BP	regulation of actin cytoskeleton organization (GO:0032956)	9	1.89	4.75	0.000123	0.0123	1.91009
BP	regulation of striated muscle contraction (GO:0006942)	5	0.48	10.33	0.000126	0.0123	1.91009
BP	peptidyl-amino acid modification (GO:0018193)	10	2.35	4.25	0.000129	0.0125	1.90309
BP	response to bacterium (GO:0009617)	14	4.45	3.15	0.000146	0.0138	1.86012
BP	trabecula morphogenesis (GO:0061383)	4	0.27	15.07	0.000144	0.0139	1.85699
BP	regulation of cytoskeleton organization (GO:0051493)	11	2.87	3.84	0.000145	0.0139	1.85699
BP	regulation of actin filament-based movement (GO:1903115)	4	0.27	14.78	0.000156	0.0147	1.83268
BP	detection of muscle stretch (GO:0035995)	2	0.02	96.09	0.00016	0.0149	1.82681
BP	metabolic process (GO:0008152)	63	42.67	1.48	0.000161	0.015	1.82391
BP	regulation of muscle filament sliding (GO:0032971)	2	0.02	96.09	0.00016	0.015	1.82391
BP	response to hyperoxia (GO:0055093)	4	0.28	14.5	0.000168	0.0154	1.81248
BP	nervous system development (GO:0007399)	26	12.1	2.15	0.000173	0.0158	1.80134
BP	regulation of muscle cell differentiation (GO:0051147)	6	0.82	7.34	0.000174	0.0159	1.7986
BP	respiratory system development (GO:0060541)	8	1.56	5.12	0.000178	0.0161	1.79317
BP	musculoskeletal movement (GO:0050881)	4	0.29	13.98	0.000194	0.0174	1.75945
BP	regulation of cell communication (GO:0010646)	35	18.8	1.86	0.000198	0.0177	1.75203
BP	response to growth factor (GO:0070848)	12	3.49	3.44	0.0002	0.0178	1.74958
BP	response to oxidative stress (GO:0006979)	10	2.51	3.98	0.00022	0.0194	1.7122
BP	response to other organism (GO:0051707)	19	7.7	2.47	0.000224	0.0195	1.70997
BP	positive regulation of striated muscle cell differentiation (GO:0051155)	4	0.3	13.49	0.000222	0.0195	1.70997
BP	cellular homeostasis (GO:0019725)	13	4.08	3.18	0.000228	0.0198	1.70333
BP	response to external biotic stimulus (GO:0043207)	19	7.72	2.46	0.000232	0.02	1.69897
BP	response to steroid hormone (GO:0048545)	10	2.54	3.94	0.000238	0.0205	1.68825
BP	regulation of signal transduction (GO:0009966)	31	16.16	1.92	0.000246	0.021	1.67778
BP	multicellular organismal movement (GO:0050879)	4	0.31	13.03	0.000254	0.0216	1.66555
BP	response to activity (GO:0014823)	6	0.88	6.82	0.00026	0.0219	1.65956
BP	cellular response to environmental stimulus (GO:0104004)	9	2.1	4.28	0.000268	0.0222	1.65365
BP	regulation of postsynaptic density protein 95 clustering (GO:1902897)	2	0.03	76.87	0.000266	0.0223	1.6517
BP	cellular response to abiotic stimulus (GO:0071214)	9	2.1	4.28	0.000268	0.0224	1.64975
BP	response to increased oxygen levels (GO:0036296)	4	0.31	12.81	0.000271	0.0224	1.64975
BP	response to xenobiotic stimulus (GO:0009410)	12	3.68	3.26	0.000322	0.0264	1.5784
BP	regulation of postsynaptic density organization (GO:1905874)	3	0.14	22.18	0.000327	0.0267	1.57349
BP	actin-mediated cell contraction (GO:0070252)	4	0.33	12.01	0.000348	0.0283	1.54821
BP	regulation of signaling (GO:0023051)	34	18.78	1.81	0.000359	0.029	1.5376
BP	cardiac muscle cell differentiation (GO:0055007)	5	0.61	8.21	0.000369	0.0295	1.53018
BP	bone morphogenesis (GO:0060349)	5	0.61	8.21	0.000369	0.0297	1.52724
BP	artery development (GO:0060840)	5	0.62	8.07	0.000399	0.0312	1.50585
BP	autocrine signaling (GO:0035425)	2	0.03	64.06	0.000397	0.0313	1.50446
BP	protein nitrosylation (GO:0017014)	2	0.03	64.06	0.000397	0.0314	1.50307
BP	peptidyl-cysteine S-nitrosylation (GO:0018119)	2	0.03	64.06	0.000397	0.0316	1.50031
BP	negative regulation of macromolecule metabolic process (GO:0010605)	27	13.56	1.99	0.000407	0.0317	1.49894
BP	positive regulation of macromolecule biosynthetic process (GO:0010557)	27	13.59	1.99	0.000417	0.0323	1.4908
BP	regulation of developmental process (GO:0050793)	27	13.61	1.98	0.000422	0.0325	1.48812
BP	skeletal system morphogenesis (GO:0048705)	7	1.36	5.15	0.00044	0.0337	1.47237
BP	developmental process involved in reproduction (GO:0003006)	16	6.19	2.59	0.000444	0.0339	1.4698
BP	peptidyl-lysine modification (GO:0018205)	5	0.63	7.88	0.000447	0.034	1.46852
BP	calcium ion homeostasis (GO:0055074)	7	1.37	5.1	0.000471	0.0356	1.44855
BP	positive regulation of intrinsic apoptotic signaling pathway (GO:2001244)	4	0.37	10.83	0.000517	0.0389	1.41005
BP	cellular component biogenesis (GO:0044085)	28	14.24	1.97	0.000522	0.039	1.40894
BP	regulation of the force of heart contraction (GO:0002026)	3	0.16	18.6	0.000555	0.0405	1.39254
BP	muscle filament sliding (GO:0030049)	2	0.04	54.91	0.000554	0.0407	1.39041
BP	direct ossification (GO:0036072)	2	0.04	54.91	0.000554	0.0408	1.38934
BP	intramembranous ossification (GO:0001957)	2	0.04	54.91	0.000554	0.041	1.38722
BP	regulation of ventricular cardiac muscle cell membrane depolarization (GO:0060373)	2	0.04	54.91	0.000554	0.0413	1.38405
BP	regulation of cellular component biogenesis (GO:0044087)	15	5.7	2.63	0.00057	0.0414	1.383
BP	aorta development (GO:0035904)	4	0.38	10.53	0.000575	0.0416	1.38091
BP	response to mechanical stimulus (GO:0009612)	8	1.87	4.27	0.0006	0.0432	1.36452
BP	negative regulation of extrinsic apoptotic signaling pathway via death domain receptors (GO:1902042)	3	0.17	18.02	0.00061	0.0437	1.35952
BP	cell chemotaxis (GO:0060326)	6	1.04	5.77	0.000635	0.0452	1.34486
BP	positive regulation of muscle cell differentiation (GO:0051149)	4	0.4	10.11	0.00067	0.0473	1.32514
BP	collagen catabolic process (GO:0030574)	3	0.17	17.47	0.000669	0.0474	1.32422
BP	cellular response to stress (GO:0033554)	20	9.01	2.22	0.000678	0.0477	1.32148

### Sheet: CC
GO	Description	Size	Expect	Ratio	P Value	FDR	Log10(FDR)
CC	external encapsulating structure (GO:0030312)	17	2.14	7.93	4.86e-11	3.19e-08	7.49621
CC	contractile muscle fiber (GO:0043292)	14	1.35	10.35	8.68e-11	4.27e-08	7.36957
CC	myofibril (GO:0030016)	14	1.29	10.85	4.64e-11	4.56e-08	7.34104
CC	extracellular matrix (GO:0031012)	17	2.13	7.97	4.5e-11	8.87e-08	7.05208
CC	extracellular region (GO:0005576)	36	11.93	3.02	7.42e-10	2.92e-07	6.53462
CC	sarcomere (GO:0030017)	12	1.12	10.68	1.45e-09	4.76e-07	6.32239
CC	extracellular space (GO:0005615)	29	8.33	3.48	2.23e-09	4.88e-07	6.31158
CC	supramolecular polymer (GO:0099081)	23	5.28	4.36	2.2e-09	5.41e-07	6.2668
CC	supramolecular fiber (GO:0099512)	23	5.24	4.39	1.93e-09	5.42e-07	6.266
CC	collagen-containing extracellular matrix (GO:0062023)	10	1	10.01	6.63e-08	1.3e-05	4.88606
CC	cardiac myofibril (GO:0097512)	4	0.05	85.42	8.6e-08	1.54e-05	4.81248
CC	supramolecular complex (GO:0099080)	24	7.08	3.39	1.17e-07	1.92e-05	4.7167
CC	site of polarized growth (GO:0030427)	8	1.22	6.54	3.25e-05	0.0032	2.49485
CC	actin cytoskeleton (GO:0015629)	12	2.87	4.19	3.1e-05	0.00322	2.49214
CC	cytoplasm (GO:0005737)	84	61.56	1.36	3.04e-05	0.00332	2.47886
CC	banded collagen fibril (GO:0098643)	3	0.06	48.05	2.92e-05	0.00338	2.47108
CC	calprotectin complex (GO:1990660)	2	0.01	> 100	2.68e-05	0.00352	2.45346
CC	growth cone (GO:0030426)	8	1.18	6.77	2.54e-05	0.00357	2.44733
CC	fibrillar collagen trimer (GO:0005583)	3	0.06	48.05	2.92e-05	0.00359	2.44491
CC	collagen trimer (GO:0005581)	5	0.34	14.56	2.43e-05	0.00368	2.43415
CC	cardiac Troponin complex (GO:1990584)	2	0.02	> 100	8.03e-05	0.00718	2.14388
CC	Z disc (GO:0030018)	6	0.71	8.48	7.92e-05	0.00743	2.12901
CC	complex of collagen trimers (GO:0098644)	3	0.1	30.34	0.000125	0.0103	1.98716
CC	myosin filament (GO:0032982)	3	0.1	30.34	0.000125	0.0107	1.97062
CC	I band (GO:0031674)	6	0.79	7.64	0.000141	0.0111	1.95468
CC	myofilament (GO:0036379)	3	0.11	27.45	0.000171	0.012	1.92082
CC	membraneless organelle (GO:0043228)	45	26.93	1.67	0.000166	0.0121	1.91721
CC	intracellular membraneless organelle (GO:0043232)	45	26.93	1.67	0.000166	0.0126	1.89963
CC	myosin complex (GO:0016459)	4	0.29	13.73	0.000208	0.0141	1.85078
CC	sarcoplasm (GO:0016528)	5	0.55	9.15	0.000224	0.0147	1.83268
CC	myosin II complex (GO:0016460)	3	0.12	24.02	0.000257	0.0163	1.78781
CC	elastic fiber (GO:0071953)	2	0.03	76.87	0.000266	0.0164	1.78516
CC	organelle (GO:0043226)	90	70.87	1.27	0.000332	0.0198	1.70333
CC	sarcolemma (GO:0042383)	6	0.94	6.41	0.000364	0.0211	1.67572
CC	intracellular organelle (GO:0043229)	87	68.98	1.26	0.000744	0.0396	1.4023
CC	lamellipodium (GO:0030027)	6	1.06	5.65	0.000704	0.0396	1.4023
CC	troponin complex (GO:0005861)	2	0.04	48.05	0.000737	0.0403	1.39469
CC	cellular anatomical structure (GO:0110165)	115	103.91	1.11	0.000782	0.0405	1.39254

### Sheet: MF
GO	Description	Size	Expect	Ratio	P Value	FDR	Log10(FDR)
MF	protein-containing complex binding (GO:0044877)	31	8.22	3.77	7.43e-11	1.87e-07	6.72816
MF	binding (GO:0005488)	103	70.15	1.47	6.36e-11	3.2e-07	6.49485
MF	protein binding (GO:0005515)	70	39.89	1.75	2.32e-08	3.88e-05	4.41117
MF	actin binding (GO:0003779)	14	2.34	5.98	9.61e-08	0.000121	3.91721
MF	platelet-derived growth factor binding (GO:0048407)	4	0.06	69.89	2.24e-07	0.000225	3.64782
MF	metal ion binding (GO:0046872)	43	20.77	2.07	1.17e-06	0.000983	3.00745
MF	collagen binding (GO:0005518)	6	0.38	15.8	2.24e-06	0.00112	2.95078
MF	glycosaminoglycan binding (GO:0005539)	9	1.13	7.97	2.07e-06	0.00116	2.93554
MF	heparin binding (GO:0008201)	8	0.81	9.86	1.62e-06	0.00116	2.93554
MF	small molecule binding (GO:0036094)	56	31.82	1.76	2.03e-06	0.00128	2.89279
MF	cation binding (GO:0043169)	43	21.33	2.02	2.99e-06	0.00137	2.86328
MF	ion binding (GO:0043167)	54	30.5	1.77	3.96e-06	0.00166	2.77989
MF	cytoskeletal protein binding (GO:0008092)	18	5.4	3.34	6.88e-06	0.00266	2.57512
MF	growth factor binding (GO:0019838)	7	0.75	9.34	1.05e-05	0.00331	2.48017
MF	calcium ion binding (GO:0005509)	14	3.48	4.03	1.01e-05	0.00337	2.47237
MF	structural constituent of muscle (GO:0008307)	4	0.14	29.57	9.53e-06	0.00342	2.46597
MF	actin filament binding (GO:0051015)	8	1.18	6.8	2.46e-05	0.00726	2.13906
MF	single-stranded DNA binding (GO:0003697)	6	0.65	9.22	4.95e-05	0.0138	1.86012
MF	channel inhibitor activity (GO:0016248)	4	0.23	17.47	8.05e-05	0.0176	1.75449
MF	ion channel inhibitor activity (GO:0008200)	4	0.22	18.3	6.69e-05	0.0177	1.75203
MF	troponin C binding (GO:0030172)	2	0.02	> 100	8.03e-05	0.0183	1.73755
MF	transporter inhibitor activity (GO:0141110)	4	0.23	17.08	8.8e-05	0.0184	1.73518
MF	sulfur compound binding (GO:1901681)	8	1.38	5.8	7.57e-05	0.019	1.72125
MF	procollagen-lysine 5-dioxygenase activity (GO:0008475)	2	0.02	> 100	8.03e-05	0.0192	1.7167
MF	calcium-dependent protein binding (GO:0048306)	5	0.47	10.68	0.000108	0.0218	1.66154
MF	L-ascorbic acid binding (GO:0031418)	3	0.1	30.34	0.000125	0.0242	1.61618
MF	carbohydrate binding (GO:0030246)	8	1.59	5.02	0.000203	0.0378	1.42251
MF	molecular_function (GO:0003674)	108	92.45	1.17	0.000242	0.042	1.37675
MF	Unclassified (UNCLASSIFIED)	11	26.55	0.41	0.000242	0.0435	1.36151
MF	protein-lysine 6-oxidase activity (GO:0004720)	2	0.03	76.87	0.000266	0.0445	1.35164

### Sheet: Reactome
Description	Size	Expect	Ratio	P Value	FDR	Log10(FDR)
Extracellular matrix organization (R-RNO-1474244)	17	1.27	13.34	1.14e-14	1.96e-11	10.7077
Collagen formation (R-RNO-1474290)	9	0.37	24.02	1.33e-10	1.15e-07	6.9393
Striated Muscle Contraction (R-RNO-390522)	6	0.16	37.2	1.16e-08	6.65e-06	5.17718
Collagen biosynthesis and modifying enzymes (R-RNO-1650814)	7	0.3	23.6	1.84e-08	7.93e-06	5.10073
Elastic fibre formation (R-RNO-1566948)	6	0.19	32.03	3e-08	1.03e-05	4.98716
Assembly of collagen fibrils and other multimeric structures (R-RNO-2022090)	6	0.21	28.83	5.81e-08	1.67e-05	4.77728
Collagen degradation (R-RNO-1442490)	6	0.23	26.21	1.05e-07	2.58e-05	4.58838
Unclassified (UNCLASSIFIED)	50	76.2	0.66	1.14e-06	0.000246	3.60906
Crosslinking of collagen fibrils (R-RNO-2243919)	4	0.09	42.71	2.02e-06	0.000347	3.45967
Degradation of the extracellular matrix (R-RNO-1474228)	7	0.6	11.7	2.38e-06	0.000373	3.42829
ECM proteoglycans (R-RNO-3000178)	5	0.21	24.02	1.99e-06	0.000382	3.41794
Muscle contraction (R-RNO-397014)	7	0.79	8.85	1.5e-05	0.00215	2.66756
Scavenging by Class H Receptors (R-RNO-3000497)	2	0.01	> 100	2.68e-05	0.00356	2.44855
Apoptosis induced DNA fragmentation (R-RNO-140342)	3	0.08	38.44	5.97e-05	0.00735	2.13371
Regulation of Insulin-like Growth Factor (IGF) transport and uptake by Insulin-like Growth Factor Binding Proteins (IGFBPs) (R-RNO-381426)	6	0.68	8.8	6.43e-05	0.00739	2.13136
MET activates PTK2 signaling (R-RNO-8874081)	3	0.09	32.03	0.000106	0.0114	1.9431
Signaling by PDGF (R-RNO-186797)	4	0.25	15.69	0.000123	0.0125	1.90309
Metal sequestration by antimicrobial proteins (R-RNO-6799990)	2	0.02	96.09	0.00016	0.0153	1.81531
Post-translational protein phosphorylation (R-RNO-8957275)	5	0.55	9.07	0.000234	0.0201	1.6968
Regulation of TLR by endogenous ligand (R-RNO-5686938)	3	0.12	25.07	0.000225	0.0204	1.69037
MET promotes cell motility (R-RNO-8875878)	3	0.15	19.88	0.000455	0.0373	1.42829
Molecules associated with elastic fibres (R-RNO-2129379)	3	0.16	19.22	0.000503	0.0394	1.4045
Collagen chain trimerization (R-RNO-8948216)	3	0.16	18.6	0.000555	0.0416	1.38091
Non-integrin membrane-ECM interactions (R-RNO-3000171)	3	0.17	17.47	0.000669	0.048	1.31876
