## Supplemental Table 8 for "Systematic Quantitative Proteomics Defines Age, Sex, and Region-Dependent Remodeling of Lung Extracellular Matrix"

### Sheet: Sheet1
GO	Gene Set	Description	Size	Leading Edge Number	ES	NES	P Value	FDR
BP	GO:2001057	reactive nitrogen species metabolic process	39	20	0.64815	2.1783	2.2e-16	0.03198
BP	GO:0050817	coagulation	59	32	0.57224	2.1268	2.2e-16	0.038745
CC	GO:1905360	GTPase complex	17	14	0.79939	2.2543	2.2e-16	0.0011843
CC	GO:0031514	motile cilium	55	22	0.61711	2.2074	2.2e-16	0.00059214
