## Supplemental Table 9 for "Systematic Quantitative Proteomics Defines Age, Sex, and Region-Dependent Remodeling of Lung Extracellular Matrix"

### Sheet: Sheet1
GO	Gene Set	Description	Size	Leading Edge Number	ES	NES	P Value	FDR
BP	GO:0030048	actin filament-based movement	43	6	-0.56633	-1.8222	0.0015528	0.024969
BP	GO:0031032	actomyosin structure organization	77	16	-0.52009	-1.8871	2.2e-16	0.013247
BP	GO:0003205	cardiac chamber development	43	19	-0.59027	-1.8915	2.2e-16	0.013271
BP	GO:0010927	cellular component assembly involved in morphogenesis	42	8	-0.58435	-1.8777	2.2e-16	0.011458
BP	GO:0032963	collagen metabolic process	39	18	-0.63001	-1.9823	2.2e-16	0.0052214
BP	GO:0016071	mRNA metabolic process	181	106	-0.49644	-2.0034	2.2e-16	0.0040611
BP	GO:0050879	multicellular organismal movement	19	6	-0.7243	-1.9341	0.0016694	0.010443
BP	GO:0007517	muscle organ development	86	18	-0.53356	-1.9296	2.2e-16	0.0097176
BP	GO:0003012	muscle system process	138	25	-0.48436	-1.881	2.2e-16	0.013315
BP	GO:0071824	protein-DNA complex organization	127	45	-0.45586	-1.7824	2.2e-16	0.041896
BP	GO:0071826	protein-RNA complex organization	70	43	-0.54166	-1.9066	2.2e-16	0.012308
BP	GO:0032526	response to retinoic acid	39	20	-0.64127	-2.0366	2.2e-16	0.0043512
BP	GO:0022613	ribonucleoprotein complex biogenesis	133	80	-0.4885	-1.8807	2.2e-16	0.012104
BP	GO:0008380	RNA splicing	123	74	-0.57634	-2.2201	2.2e-16	0.00087024
CC	GO:0000785	chromatin	120	49	-0.52134	-1.9644	2.2e-16	0.00269
CC	GO:0005581	collagen trimer	14	6	-0.71659	-1.7609	0.0016639	0.024359
CC	GO:0043292	contractile fiber	99	27	-0.57144	-2.1292	2.2e-16	2.2e-16
CC	GO:0005840	ribosome	95	64	-0.50617	-1.866	2.2e-16	0.0068146
CC	GO:0016528	sarcoplasm	43	10	-0.58725	-1.9219	2.2e-16	0.0035866
CC	GO:0005681	spliceosomal complex	62	39	-0.62369	-2.1173	2.2e-16	2.2e-16
MF	GO:0051213	dioxygenase activity	16	8	-0.70674	-1.8002	2.2e-16	0.030451
MF	GO:0003729	mRNA binding	100	65	-0.58105	-2.1448	2.2e-16	2.2e-16
MF	GO:0043021	ribonucleoprotein complex binding	53	35	-0.53574	-1.8257	2.2e-16	0.026422
MF	GO:0003697	single-stranded DNA binding	28	14	-0.68716	-1.9986	2.2e-16	0.0056217
MF	GO:0003727	single-stranded RNA binding	29	21	-0.62045	-1.8634	2.2e-16	0.018036
MF	GO:0008134	transcription factor binding	160	83	-0.44923	-1.7874	2.2e-16	0.030786
MF	GO:0141108	transporter regulator activity	39	10	-0.59635	-1.8949	2.2e-16	0.015928
