## Supplemental Table 12 for "Systematic Quantitative Proteomics Defines Age, Sex, and Region-Dependent Remodeling of Lung Extracellular Matrix"

### Sheet: Up-regulated protein in young
Uniprot.ID	Uniprot.name	Gene.symbol	Description	Mol.Weight	Matrisome.Category	Matrisome.Sub.category
B5DF27	LOXL2_RAT	Loxl2	Lysyl oxidase homolog 2	87184.5	Matrisome-associated	ECM Regulators
O08628	PCOC1_RAT	Pcolce	Procollagen C-endopeptidase enhancer 1	50184.4	Core matrisome	ECM Glycoproteins
O35806	LTBP2_RAT	Ltbp2	Latent-transforming growth factor beta-binding protein 2	189865	Core matrisome	ECM Glycoproteins
P13941	CO3A1_RAT	Col3a1	Collagen alpha-1(III) chain	138935	Core matrisome	Collagens
P29457	SERPH_RAT	Serpinh1	Serpin H1	46517	Matrisome-associated	ECM Regulators
Q5EAJ6	IKIP_RAT	Ikbip	Inhibitor of nuclear factor kappa-B kinase-interacting protein	42360.1
Q5PQP1	RBMS1_RAT	Rbms1	RNA-binding motif, single-stranded-interacting protein 1	44067.3
Q642A7	F151A_RAT	Fam151a	Protein FAM151A	67186.3
Q811A3	PLOD2_RAT	Plod2	Procollagen-lysine,2-oxoglutarate 5-dioxygenase 2	84541.3	Matrisome-associated	ECM Regulators
Q99372	ELN_RAT	Eln	Elastin	73329.1	Core matrisome	ECM Glycoproteins
Q9WVH8	FBLN5_RAT	Fbln5	Fibulin-5	50160	Core matrisome	ECM Glycoproteins

### Sheet: Up-regulated protein in aged
Uniprot.ID	Uniprot.name	Gene.symbol	Description	Mol.Weight	Matrisome.Category	Matrisome.Sub.category
P02793	FRIL1_RAT	Ftl1	Ferritin light chain 1	20748.2
P05371	CLUS_RAT	Clu	Clusterin	51374.8
P19132	FRIH_RAT	Fth1	Ferritin heavy chain	21126.4
P23562	B3AT_RAT	Slc4a1	Band 3 anion transport protein	103171
P36365	FMO1_RAT	Fmo1	Dimethylaniline monooxygenase [N-oxide-forming] 1	59824.6
P53767	VGFR1_RAT	Flt1	Vascular endothelial growth factor receptor 1	150248
Q62740	SPP24_RAT	Spp2	Secreted phosphoprotein 24	23169.9
Q63072	BST1_RAT	Bst1	ADP-ribosyl cyclase/cyclic ADP-ribose hydrolase 2	35130.8
Q99MA2	XPP2_RAT	Xpnpep2	Xaa-Pro aminopeptidase 2	76079.3
Q99MH3	HEPC_RAT	Hamp	Hepcidin	9285.96
