## Supplemental Table 15 for "Systematic Quantitative Proteomics Defines Age, Sex, and Region-Dependent Remodeling of Lung Extracellular Matrix"

### Sheet: in young and aged
femael young	female aged			male young	male aged
A1bg	A1bg			Frmd6	Abhd17a
Bin2	Abcb1			Eif2s3y	Acsbg1
C4bpa	Apoa2			Fdft1	Adm2
C6	ENSRNOG00000030387			Ireb2	Afm
C8b	ENSRNOG00000050000			Krt14	Atrx
Cacnb3	Htra1			Mfap3	Bdh2
Cav3	Igg-2a			Phf23	Cpsf4
Ccn3	Lyzl4			Pnpo	Eif2s3y
Coro1b	Map1			Ripk3	Gas8
Cycs	Mgp			Scn3b	Gpld1
Dagla	Ntn1				Huwe1
ENSENOG00	Rdh16				Krt4
ENSRNOG00	Serpina6				Mfap3
Epb41l1	Slc5a1				Msrb2
Ero1a	Spp2				Mug2
Fen1	Tmem192				Serpina3l
Foxo1					Serpina3m
Haus1					Smarcad1
Hibadh
Hibch
Igf2bp1
Isca1
Map1
Mcm6
Mest
Myl1
Mpst
Naxe
Nedd8
Ntrk2
P3h1
Phactr2
Poglut3
Ppid
Rbm47
Robo1
Rwdd4
S1pr1
Serpina6
Sgf29
Slc4a7
Spg7
Suox
Tmsb10
Txnrd2

### Sheet: in region
	female	Bottom	Central	Peripheral	Top		male	Bottom	Central	Peripheral	Top
		A1bg	A1bg	A1bg	A1bg			Gpld1	Serpina3m	Abhd17a	Serpina3m
		Spp2	Spp2	Spp2	Isca1			Mug2	Adm2	Serpina3m	Mug2
		Igg-2a	Mgp	Mgp	Sgf29			Serpina3m	Atrx	Serpina3l	Eif2s3y
		Tmem192	Igg-2a	Igg-2a	Dagla			Afm	Mfap3	Gas8
		Mgp	ENSRNOG00000050000	Serpina6	Mcm6			Serpina3l	Krt4	Msrb2
		Slc5a1	Lyzl4	ENSRNOG00000030387	Foxo1			Huwe1	Bdh2	Adm2
		Rdh16	Serpina6	Apoa2	ENSRNOG00000030387			Cpsf4	Eif2s3y	Acsbg1
		Serpina6	Map1	Htra1	Cav3			Acsbg1	Ireb2	Eif2s3y
		Abcb1	ENSRNOG00000030387	Cacnb3	Map1			Eif2s3y	Krt14	Frmd6
		Ntn1	Ccn3	Ntrk2	Serpina6			Smarcad1		Scn3b
		Htra1	Myl1	Mest	Slc4a7			Eif2s3y		Ripk3
		Spg7	Robo1	Map1	Rbm47					Pnpo
		Map1	Fen1		Nedd8					Phf23
		ENSRNOG00000030387			Bin2					Fdft1
					C6
					Cycs
					Rwdd4
					Phactr2
					Haus1
					C4bpa
					Poglut3
					Txnrd2
					Ppid
					Igf2bp1
					Tmsb10
					S1pr1
					Mpst
					Naxe
					Ero1a
					Coro1b
					P3h1
					Hibch
					Hibadh
					C8b
					Epb41l1
					Suox
