## Supplemental Table 16 for "Systematic Quantitative Proteomics Defines Age, Sex, and Region-Dependent Remodeling of Lung Extracellular Matrix"

### Sheet: BP
Description	REFLIST	Size	Expect	over/under	Ratio	P value	FDR	Log10(FDR)
muscle system process (GO:0003012)	285	13	0.47	+	27.45	5.45e-16	8.09e-12	11.0921
striated muscle contraction (GO:0006941)	121	10	0.2	+	49.74	4.91e-15	3.64e-11	10.4389
muscle structure development (GO:0061061)	573	14	0.95	+	14.7	1.83e-13	9.03e-10	9.04431
cardiac muscle contraction (GO:0060048)	79	8	0.13	+	60.95	6.33e-13	2.35e-09	8.62893
circulatory system development (GO:0072359)	1044	13	1.73	+	7.49	6.48e-09	5.66e-06	5.24718
neuromuscular process (GO:0050905)	211	6	0.35	+	17.11	1.24e-06	0.000497	3.30364
cellular component assembly involved in morphogenesis (GO:0010927)	141	5	0.23	+	21.34	3.53e-06	0.00125	2.90309

### Sheet: CC
Description	REFLIST	Size	Expect	over/under	Ratio	P value	FDR	Log10(FDR)
contractile muscle fiber (GO:0043292)	258	12	0.43	+	27.99	6.86E-15	6.81E-12	11.1669
myofibril (GO:0030016)	249	12	0.41	+	29	4.48E-15	8.90E-12	11.0506
sarcomere (GO:0030017)	219	10	0.36	+	27.48	1.97E-12	7.83E-10	9.10624
respiratory chain complex (GO:0098803)	147	4	0.24	+	16.38	1.02E-04	8.81E-03	2.05502
extracellular matrix (GO:0031012)	340	5	0.56	+	8.85	2.37E-04	1.74E-02	1.75945

### Sheet: MF
Description	REFLIST	Size	Expect	over/under	Ratio	P value	FDR	Log10(FDR)
cytoskeletal protein binding (GO:0008092)	1034	12	1.72	+	6.98	6.23e-08	0.000313	3.50446
microfilament motor activity (GO:0000146)	34	4	0.06	+	70.8	2.9e-07	0.000728	3.13787
actin binding (GO:0003779)	458	8	0.76	+	10.51	7.02e-07	0.000882	3.05453
protein binding (GO:0005515)	7627	28	12.67	+	2.21	6.24e-07	0.00105	2.97881

### Sheet: GO
GO	Description	REFLIST	Size	Expect	over/under	Ratio	P value	FDR	Log10(FDR)
BP	muscle system process (GO:0003012)	285	13	0.47	+	27.45	5.45e-16	8.09e-12	11.0921
BP	striated muscle contraction (GO:0006941)	121	10	0.2	+	49.74	4.91e-15	3.64e-11	10.4389
BP	muscle structure development (GO:0061061)	573	14	0.95	+	14.7	1.83e-13	9.03e-10	9.04431
BP	cardiac muscle contraction (GO:0060048)	79	8	0.13	+	60.95	6.33e-13	2.35e-09	8.62893
BP	circulatory system development (GO:0072359)	1044	13	1.73	+	7.49	6.48e-09	5.66e-06	5.24718
BP	neuromuscular process (GO:0050905)	211	6	0.35	+	17.11	1.24e-06	0.000497	3.30364
BP	cellular component assembly involved in morphogenesis (GO:0010927)	141	5	0.23	+	21.34	3.53e-06	0.00125	2.90309
CC	contractile muscle fiber (GO:0043292)	258	12	0.43	+	27.99	6.86E-15	6.81E-12	11.1669
CC	myofibril (GO:0030016)	249	12	0.41	+	29	4.48E-15	8.90E-12	11.0506
CC	sarcomere (GO:0030017)	219	10	0.36	+	27.48	1.97E-12	7.83E-10	9.10624
CC	respiratory chain complex (GO:0098803)	147	4	0.24	+	16.38	1.02E-04	8.81E-03	2.05502
CC	extracellular matrix (GO:0031012)	340	5	0.56	+	8.85	2.37E-04	1.74E-02	1.75945
MF	cytoskeletal protein binding (GO:0008092)	1034	12	1.72	+	6.98	6.23e-08	0.000313	3.50446
MF	microfilament motor activity (GO:0000146)	34	4	0.06	+	70.8	2.9e-07	0.000728	3.13787
MF	actin binding (GO:0003779)	458	8	0.76	+	10.51	7.02e-07	0.000882	3.05453
MF	protein binding (GO:0005515)	7627	28	12.67	+	2.21	6.24e-07	0.00105	2.97881

### Sheet: Reactome
Description	REFLIST	Size	Expect	over/under	Ratio	P value	FDR	Log10(FDR)
Muscle contraction (R-RNO-397014)	152	7	0.25	+	27.72	5.29e-09	3.04e-06	5.51713
ECM proteoglycans (R-RNO-3000178)	40	4	0.07	+	60.18	5.67e-07	0.000244	3.61261
Metabolism (R-RNO-1430728)	1667	12	2.77	+	4.33	9.81e-06	0.00282	2.54975
Respiratory electron transport (R-RNO-611105)	89	4	0.15	+	27.05	1.43e-05	0.00352	2.45346
Crosslinking of collagen fibrils (R-RNO-2243919)	18	2	0.03	+	66.87	0.000404	0.0367	1.43533
