## Supplemental Table 17 for "Systematic Quantitative Proteomics Defines Age, Sex, and Region-Dependent Remodeling of Lung Extracellular Matrix"

### Sheet: Sheet1
Aged > Young in Male	Aged > Young in Female	Overlap
Rras	Rras	Abca3
Dnah5	Slc1a5	Ambp
Angpt2	Dnah5	Angpt2
Ftl1	Angpt2	Anxa3
Clu	Defb4	Anxa8
Mcpt1	HVR01_RAT	Apoc1
Svip	KACB_RAT	B9d2
Anxa3	Ftl1	Baat
Sts	Apoa2	Bcam
Fth1	Clu	Bst1
Maob	Mgp	C9
Apoc1	Mcpt1	Ca1
Igg-2a	Svip	Cavin3
Cpa3	Adrb2	Ccdc114
Slc4a1	Fgf2	Cd14
Cd59	Anxa3	Cd47
Fmo1	Sts	Cd59
Tap1	Fth1	Cds2
Rdh16	Maob	Clec2d11
Cma1	Apoc1	Clu
Flt1	ENSRNOG00000030332	Cma1
Tmod2	Igg-2a	Cpa3
Cd47	Igh-1a	Crp
Anxa8	ENSRNOG00000050000	Cyb5r3
Grtp1	Cpa3	Cyp4b1
Spp2	Slc4a1	Dnah5
Bst1	Ednra	Dpp4
Baat	Cd59	ENSRNOG00000047098
Cd14	Fmo1	Entpd1
Vwa1	Tap1	Epb41l4b
Il33	Lmna	Ephx1
Lrrc18	Rdh16	F9
Spata18	Cma1	Flt1
Plp2	Htt	Fmo1
Xpnpep2	Flt1	Fth1
Hamp	Slc16a1	Ftl1
Tinagl1	Tmod2	Ggt5
Bcam	Slc27a2	Gnai1
Cavin3	Cd47	Gng5
Hyal2	Gzmm	Grtp1
Abca3	Trhde	H1-0
Ccdc114	Anxa8	Hamp
Usp21	Grtp1	Hbb
Ptdss2	Naaa	Hyal2
Epb41l4b	Tmem192	Ift81
Ephx1	Trappc3	Igg-2a
Mgst1	Aldh3b1	Il33
Serpina3n	Spp2	Inhbb
B9d2	Bst1	Kng1
Gnai1	Baat	Lrrc18
Prkar2a	Mcf2l	Lrrc34
Dpp4	Cd14	Macrod1
Cyp4b1	Lipa	Magix
Inhbb	Vwa1	Maob
Plat	Il33	Mcpt1
Cyb5r3	Lrrc18	Mecp2
Tap2	Fam161a	Mfge8
H1-0	Spata18	Mgst1
Plscr1	Dnajb6	Myo1c
Gng5	Lmbrd1	Pecr
Mfge8	G4	Plat
Ift81	Plp2	Plg
Entpd1	Spg7	Plp2
Mecp2	Rtn4rl2	Plscr1
Plg	Gpm6a	Prkar2a
Clec2d11	Ntn1	Procr
Procr	Xpnpep2	Ptdss2
Ubl3	Hamp	Rab27b
Tmem231	Tinagl1	Rdh16
Them6	Bcam	Rras
Syngr1	Dync2h1	Serpina3n
Myo1c	Ift172	Slc39a4
Magix	Htra1	Slc4a1
Cds2	Sec11c	Sod2
Rab27b	Plvap	Spata18
Trpm4	Cavin3	Spp2
Pecr	Hyal2	Sts
Slc39a4	Abca3	Svip
Ca1	Ccdc114	Syngr1
Hbb	Armc10	Tap1
ENSRNOG00000047098	Usp21	Tap2
F9	Ptdss2	Them6
Crp	Epb41l4b	Tinagl1
C9	Tmem245	Tmem231
Ambp	Dzank1	Tmod2
Ggt5	Lyzl4	Trpm4
Sod2	Plgrkt	Ubl3
Kng1	Yes1	Usp21
Lrrc34	Dsp	Vwa1
Macrod1	Acsl5	Xpnpep2
Cyp2f2	Mtarc2
Emb	Ephx1
Map1	Ehhadh
ENSRNOG00000030387	Mgst1
Cyp2a3	Serpina3n
Cav1	B9d2
Hspb1	Gnai1
Ca4	Prkar2a
Slc5a1	Dpp4
Rala	Cyp4b1
Rnase3	Lamb2
Dcn	Inhbb
Add2	Gzmb
Dnali1	Gnaz
Cpsf4	Plat
Cldn18	Cyb5r3
Fas	Alox5ap
Serpina3m	Maoa
Ocln	Rab27a
Pisd	Aqp1
Arg2	Tap2
Pacs1	H1-0
Pf4	Aqp5
Cyp2d10	Gzmk
Hras	Plscr1
Comt	Gng5
Gpx3	Prkacb
Gja5	Mfge8
Hibadh	Cdipt
Ralb	Ift81
Gnao1	Entpd1
Adm2	Mecp2
Rap1a	Plg
Lyn	Macroh2a1
Erbb3	Clec2d11
Lsamp	Procr
Itpr3	Ubl3
C4bpa	Cyb5r1
Krt4	Tmem231
Sgce	Tmem123
Itgb3	Clybl
Bpnt1	Cybrd1
Gc	Ttc26
Npy	Lca5
B9d1	Them6
A1i3	Phb2
Ednrb	Iqcd
Acp5	Rap1b
Icam1	Syngr1
Gas8	Dnah1
Dpep2	Gna12
Gfer	Krt19
Cntn1	Myo1c
Prx	Cd1d
Ces1f	Dock9
Ero1a	Cpt1b
Pdzk1ip1	Rab3d
F12	Prkch
Orm1	Mycbpap
Ass1	Isg20l2
Hpx	Prxl2a
A1m	Magix
Serpind1	Ahi1
Serping1	Krt14
Chdh	Krt80
Selenbp1	Ablim2
Cfi	Abhd16a
	Vkorc1
	Ermp1
	Abca5
	Cds2
	Spata6
	Micu2
	Rab27b
	Gtpbp4
	Fmo3
	Trpm4
	Sfxn3
	Sdcbp
	Timm22
	Plcb4
	Surf1
	Adam15
	Vamp8
	Pecr
	Flot1
	Mtdh
	Tsga10
	Slc39a4
	Ca1
	Rabep1
	Hba1
	Hbb
	ENSRNOG00000047098
	F9
	Igfbp4
	Crp
	Scarb1
	Ltbp1
	Cnn1
	Sarg
	Rabep2
	C9
	Ambp
	Cep83
	Dnai2
	A1bg
	Synrg
	Ggt5
	Megf6
	S100a6
	Sod2
	Kng1
	Sgf29
	Tpsab1
	Anxa4
	Anxa2
	Lrrc34
	Isca1
	Macrod1
	Ccn5

### Sheet: Sheet2
Aged < Young in Male	Aged < Young in Female	Overlap
Loxl2	Loxl2	Alpl
H1-5	H1-5	Arfgap1
Impdh1	Impdh1	Arfgap2
Scn7a	Scn7a	Arfgap3
Pcolce	Rcn3	Caprin1
Evl	Pcolce	Ccdc50
Efemp1	Evl	Cd276
Ltbp2	Efemp1	Cdc42ep2
Mcpt2	Ltbp2	Cdh2
Col1a1	Dpyd	Celf2
Alpl	Mcpt2	Ciapin1
Stmn1	Col1a1	Cmpk1
Col3a1	Rbp1	Cnbp
Lox	Cat	Col1a1
Sparc	Serpina3l	Col1a2
Serpinh1	Alpl	Col3a1
Mmp2	Stmn1	Col5a1
Hmgb2	Col3a1	Colec12
Cnbp	Lox	Cox4i2
Tmsb10	Sparc	Cwc27
Fscn1	Prph	Dagla
Pdgfrb	Stmn2	Dbn1
Dbn1	Serpinh1	Ddx39a
Mmp14	Mmp2	Dnmt3a
Fubp1	Sftpd	Dr1
Tdrp	Afm	Efemp1
Limd2	Ahr	Eif4h
Cmpk1	Hmgb2	Eln
Mrc2	Cnbp	Evl
Colec12	Mtpn	Exoc3
Ikbip	Ybx1	Fam107b
Rbms1	Tpt1	Fam151a
Fam107b	Tmsb10	Fau
Ciapin1	Fscn1	Fbln5
Fstl1	Pdgfrb	Fscn1
Ybx3	Dbn1	Fstl1
Arfgap1	Mmp14	Fubp1
Nol3	Fnbp1l	Gyg1
Plod1	Fubp1	H1-1
Fam151a	Tdrp	H1-5
P3h4	Limd2	Hgs
Mfap3	Cmpk1	Hmbs
Rnps1	Mrc2	Hmgb2
Wif1	Colec12	Hnrnpd
Rtn2	Ikbip	Hnrnph2
Cd276	Dohh	Hnrnpk
Tmem132a	Lzic	Ikbip
Plod2	Rbms1	Impdh1
Cox4i2	Fam107b	Khsrp
Rbm3	Ciapin1	Limd2
Eln	Fstl1	Lox
Marcksl1	Ybx3	Loxl2
Vcan	Arfgap1	Lrrc59
Col5a1	Nol3	Ltbp2
Pag1	Plod1	Macf1
P3h1	Fam151a	Mapre1
Fbln5	Lxn	Marcksl1
Smarcad1	P3h4	Mbnl2
Gyg1	Fkbp9	Mcm6
Sgta	Mfap3	Mcpt2
Pnpo	Rnps1	Metap2
Rplp2	Gxylt1	Mfap3
Col1a2	Wif1	Mmp14
Ptms	Ndrg1	Mmp2
Myl4	Rtn2	Mrc2
Hmbs	Cd276	Mvd
Nes	Tmem132a	Myl4
Tnni3	Plod2	Ndrg2
Metap2	Cox4i2	Ndufv3
Tnnt2	Ada	Nes
Dnmt3a	Rbm3	Nexn
Arfgap2	Eln	Nol3
Arfgap3	Marcksl1	P3h1
Pepd	Vcan	P3h4
Caprin1	Col5a1	Pag1
Dr1	Pag1	Pcolce
Pdap1	P3h1	Pdap1
Mvd	Fbln5	Pdgfrb
Krt14	Eif3j	Pdlim2
Ndufv3	Sh3bgrl3	Pepd
Srsf2	Smarcad1	Plod1
Celf2	Gatc	Plod2
Ccdc50	Ppm1g	Pnpo
Ndrg2	Gyg1	Pqbp1
Khsrp	Bin1	Psmb6
Spon2	Pafah1b2	Psmc3
Cdh2	Robo1	Ptms
Nexn	Sgta	Qki
H1-1	Epn1	Rabif
Rabif	Pnpo	Rbfox2
Lrrc59	Polr2f	Rbm3
Exoc3	Ckm	Rbms1
Tfrc	Thy1	Ripk3
Ripk3	Rplp2	Rnps1
Rbfox2	Col1a2	Rplp2
Macf1	Myh6	Rps15
Mbnl2	Myl1	Rps29
Safb	Ptms	Rps3
Psmb6	Tpm1	Rtn2
Hnrnpk	P4hb	Safb
Rps29	Rbp4	Scn7a
Rps15	Pcna	Serpinh1
Fau	Eef2	Sgta
Rps3	Serpina3k	Smarcad1
Cdc42ep2	Adh1	Sparc
Srek1ip1	Ctsl	Spon2
Ddx39a	Clta	Srek1ip1
Tnk2	Pygm	Srsf2
Eif4h	Plcb1	Stmn1
Cwc27	Dbi	Tdrp
Dagla	Cox5a	Tfrc
Mcm6	Lgals1	Tmem132a
Psmc3	Cox5b	Tmsb10
Mapre1	Myh3	Tnk2
Hnrnph2	Gpc3	Tnni3
Pdlim2	Ca3	Tnnt2
Pqbp1	Eno3	Vcan
Qki	Myl3	Wif1
Hgs	Myl4	Ybx3
Hnrnpd	Nup62
Eif2s3y	Ndufv2
Opcml	Hmbs
Rpsa	IGG2C_RAT
Abcb1	Nes
Defa	Atp5pf
Trim72	Furin
Bdh2	Tnni3
Hnrnpl	Sparcl1
Hspb2	Ahsg
Myh7	Rnh1
Rps21	Atp5pd
Ckmt2	C1qc
Vcam1	Atp5f1d
S100a8	Metap2
Csrp3	Ak1
Atrx	Plin1
Fen1	Anp32a
Zc3h15	Ppp1r2
Mb	Tnnt2
Atp1b4	Casq2
Hdlbp	Ndufs6
Hsd11b2	Timm8b
Alox15	Tmsb4x
Fdft1	Tsc22d1
Msrb2	Eef1a2
Ncbp1	Hmgb1
Abhd17a	Fabp4
Dcakd	Gfpt1
Phf23	Phf5a
Wls	Clns1a
Frmd6	L1cam
Olfml3	Dnmt3a
RGD:3683	Rbm8a
Rab2a	Crtc2
Csde1	Arfgap2
Ckmt1	Eif5a
Rps7	Ing3
Rps6	Ubxn1
Rps25	Ifi30
Edf1	Arfgap3
Ssrp1	Rad23b
Ddx21	Syf2
Arpc5	Cfap36
Nell1	Golim4
Psmc2	Jpt2
Dnajc8	Pepd
Rbm47	Pip5k1c
Nasp	Hexim1
Cttn	Caprin1
Pdlim3	Mybphl
Purb	Scoc
Pan2	Os9
Syncrip	Pea15
Nova1	Tagln2
Lzts1	Dr1
Pabpc1	Anp32e
Notch3	Ociad1
Vapb	Epdr1
	Fkbp1a
	Pdap1
	Mvd
	Phax
	Nucb1
	Phldb1
	Prdm2
	Bcar1
	Csad
	Ndufs1
	Lrrfip1
	RGD:1359127
	Mblac1
	Pa2g4
	Cryz
	Nenf
	Cuta
	Sil1
	Glo1
	Tpd52l2
	Ndufv3
	Srsf2
	Skp1
	Zc3h18
	Eif1a
	Srr
	Hopx
	Celf2
	Tbx3
	Robo4
	Mustn1
	Ccdc50
	Bpifa1
	Stambp
	Ndrg2
	Hdgf
	Sdf4
	Lrpap1
	Ppp1r14a
	Lasp1
	Khsrp
	Nucks1
	Msln
	Nde1
	Anp32b
	Dbnl
	Nucb2
	Ubqln1
	Srek1
	Pex19
	Carhsp1
	Atox1
	Fhl1
	Spon2
	Timm8a
	Cdh2
	Nap1l1
	Nexn
	Rgcc
	Arvcf
	Dgkq
	H1-1
	Gucy1a1
	Akr1c9
	Adcy2
	Pitpnb
	Cacnb3
	Tubb5
	Prkab1
	Tubb2a
	Rabif
	Lrrc59
	Exoc3
	Aco1
	Ntrk2
	Ptprs
	Nubp2
	Mest
	Vps4a
	Tfrc
	Scn3b
	Ripk3
	Rbfox2
	Tmem214
	Macf1
	Flrt2
	Mbnl2
	Foxo1
	Fxyd1
	Clip2
	Safb
	Plcg1
	Crot
	Nfya
	Psmb6
	Marcks
	Sdc2
	Cnn3
	Rps3a
	Tcf12
	Cav3
	P4ha1
	Cirbp
	Hnrnpk
	Rps29
	Rps15
	Fau
	Rps3
	Eif4e
	Nfyb
	Med28
	Apc
	Gtf2f2
	Basp1
	Znf830
	Chtop
	Rwdd4
	Sipa1l2
	Map4
	Srsf9
	Cdc42ep2
	Srek1ip1
	Ddx39a
	Tnk2
	Nap1l4
	Fip1l1
	Plod3
	Eif4h
	Cwc27
	Cdv3
	Dagla
	Mcm6
	Znf148
	Map6
	Psmc3
	Mapre1
	Hnrnph2
	Tmed3
	Pdlim2
	Pqbp1
	Orc2
	Ndel1
	Shroom2
	Igf2bp1
	Nradd
	Qki
	Hgs
	Hnrnpd
	Glrx3
	Megf8
	Lrp4
	Haus1
	Slc4a7
	Puf60
	Inppl1
	Lin7a
