## Supplemental Table 23 for "Systematic Quantitative Proteomics Defines Age, Sex, and Region-Dependent Remodeling of Lung Extracellular Matrix"

### Sheet: C>B female young GO
GO	Description	REFLIST	Size	Expect	Ratio	P value	FDR	Log10(FDR)
BP	striated muscle contraction (GO:0006941)	121	12	0.24	49.31	9.2e-18	6.82e-14	13.1662
BP	muscle system process (GO:0003012)	285	15	0.57	26.17	6.79e-18	1.01e-13	12.9957
BP	muscle structure development (GO:0061061)	573	14	1.15	12.15	3.77e-12	9.32e-09	8.03058
BP	cardiac muscle contraction (GO:0060048)	79	8	0.16	50.35	3.31e-12	9.81e-09	8.00833
BP	intracellular calcium ion homeostasis (GO:0006874)	232	5	0.47	10.71	0.0001	0.024	1.61979
CC	contractile muscle fiber (GO:0043292)	258	15	0.52	28.91	1.52e-18	1.51e-15	14.821
CC	myofibril (GO:0030016)	249	15	0.5	29.95	8.88e-19	1.76e-15	14.7545
CC	sarcomere (GO:0030017)	219	13	0.44	29.51	3.06e-16	2.03e-13	12.6925
CC	supramolecular polymer (GO:0099081)	1007	15	2.03	7.41	5.81e-10	1.92e-07	6.7167
CC	mitochondrial membrane (GO:0031966)	789	9	1.59	5.67	2.32e-05	0.00219	2.65956
MF	structural constituent of muscle (GO:0008307)	25	3	0.05	59.66	1.7e-05	0.0122	1.91364
MF	microfilament motor activity (GO:0000146)	34	3	0.07	43.87	4.36e-05	0.0199	1.70115
MF	actin binding (GO:0003779)	458	8	0.92	8.68	3.26e-06	0.00327	2.48545
MF	protein binding (GO:0005515)	7627	32	15.34	2.09	7.36e-07	0.000924	3.03433

### Sheet: C>B female young Reactome
Description	REFLIST	Size	Expect	Ratio	P value	FDR	Log10(FDR)
Triglyceride catabolism (R-RNO-163560)	11	2	0.02	90.4	0.000215	0.0463	1.33442
Complex I biogenesis (R-RNO-6799198)	50	3	0.1	29.83	0.00014	0.0401	1.39686
Ion homeostasis (R-RNO-5578775)	50	3	0.1	29.83	0.00014	0.0344	1.46344
Muscle contraction (R-RNO-397014)	152	9	0.31	29.44	1.78e-11	1.53e-08	7.81531
Metabolism of carbohydrates (R-RNO-71387)	248	5	0.5	10.02	0.000137	0.0473	1.32514
Metabolism (R-RNO-1430728)	1667	15	3.35	4.47	4.82e-07	0.000208	3.68194

### Sheet: C>B male young GO
GO	Description	REFLIST	Size	Expect	Ratio	P value	FDR	Log10(FDR)
BP	striated muscle contraction (GO:0006941)	121	8	0.14	56	9.91e-13	4.9e-09	8.3098
BP	muscle structure development (GO:0061061)	573	12	0.68	17.74	6.74e-13	5e-09	8.30103
BP	muscle system process (GO:0003012)	285	10	0.34	29.72	5.4e-13	8.01e-09	8.09637
BP	cardiac muscle contraction (GO:0060048)	79	7	0.09	75.05	3.76e-12	1.11e-08	7.95468
CC	contractile muscle fiber (GO:0043292)	258	11	0.3	36.11	3.38e-15	3.36e-12	11.4737
CC	myofibril (GO:0030016)	249	11	0.29	37.42	2.28e-15	4.53e-12	11.3439
CC	sarcomere (GO:0030017)	219	10	0.26	38.68	3.86e-14	2.55e-11	10.5935
CC	supramolecular polymer (GO:0099081)	1007	12	1.19	10.09	4.69e-10	1.55e-07	6.80967
MF	actin binding (GO:0003779)	458	9	0.54	16.64	1.63e-09	8.19e-06	5.08672
MF	cytoskeletal protein binding (GO:0008092)	1034	10	1.22	8.19	1.43e-07	0.000239	3.6216
MF	polypeptide conformation or assembly isomerase activity (GO:0120544)	110	4	0.13	30.8	8.16e-06	0.00586	2.2321

### Sheet: C>B male young Reactome
Description	REFLIST	Size	Expect	Ratio	P value	FDR	Log10(FDR)
Creatine metabolism (R-RNO-71288)	10	2	0.01	100	6e-05	0.0345	1.46218
Striated Muscle Contraction (R-RNO-390522)	31	6	0.04	100	1.08e-12	1.85e-09	8.73283
Muscle contraction (R-RNO-397014)	152	6	0.18	33.44	2.06e-08	1.77e-05	4.75203

### Sheet: C>P female young GO
GO	Description	REFLIST	Size	Expect	Ratio	P value	FDR	Log10(FDR)
BP	muscle system process (GO:0003012)	285	17	0.92	18.43	3.17e-17	4.7e-13	12.3279
BP	striated muscle contraction (GO:0006941)	121	13	0.39	33.2	1.05e-16	7.77e-13	12.1096
BP	muscle contraction (GO:0006936)	207	14	0.67	20.9	4.5e-15	2.23e-11	10.6517
BP	muscle structure development (GO:0061061)	573	17	1.85	9.17	2.92e-12	8.67e-09	8.06198
BP	cardiac muscle contraction (GO:0060048)	79	9	0.26	35.21	4.04e-12	9.98e-09	8.00087
CC	contractile muscle fiber (GO:0043292)	258	17	0.83	20.36	5.91e-18	5.86e-15	14.2321
CC	myofibril (GO:0030016)	249	17	0.81	21.1	3.24e-18	6.42e-15	14.1925
CC	sarcomere (GO:0030017)	219	15	0.71	21.17	3.57e-16	2.36e-13	12.6271
CC	supramolecular polymer (GO:0099081)	1007	23	3.26	7.06	4.84e-14	1.92e-11	10.7167
CC	fibrillar collagen (GO:0098643)	12	3	0.04	77.26	7.01e-06	0.000605	3.21824
MF	actin binding (GO:0003779)	458	12	1.48	8.1	2.57e-08	6.46e-05	4.18977
MF	cytoskeletal protein binding (GO:0008092)	1034	16	3.35	4.78	1.54e-07	0.000194	3.7122
MF	microfilament motor activity (GO:0000146)	34	4	0.11	36.36	4.35e-06	0.00243	2.61439
MF	collagen binding (GO:0005518)	73	4	0.24	16.93	9.28e-05	0.0291	1.53611

### Sheet: C>P female young Reactome
Description	REFLIST	Size	Expect	Ratio	P value	FDR	Log10(FDR)
Metabolism (R-RNO-1430728)	1667	26	5.39	4.82	4.77e-12	8.22e-09	8.08513
Muscle contraction (R-RNO-397014)	152	9	0.49	18.3	1.52e-09	8.76e-07	6.0575
Metabolism of carbohydrates (R-RNO-71387)	248	9	0.8	11.22	1.07e-07	4.62e-05	4.33536
Creatine metabolism (R-RNO-71288)	10	3	0.03	92.72	3.84e-06	0.0011	2.95861
ECM proteoglycans (R-RNO-3000178)	40	4	0.13	30.91	8.45e-06	0.00208	2.68194

### Sheet: C>P male young GO
GO	Description	REFLIST	Size	Expect	Ratio	P value	FDR	Log10(FDR)
BP	muscle system process (GO:0003012)	285	13	0.47	27.45	5.45e-16	8.09e-12	11.0921
BP	striated muscle contraction (GO:0006941)	121	10	0.2	49.74	4.91e-15	3.64e-11	10.4389
BP	muscle structure development (GO:0061061)	573	14	0.95	14.7	1.83e-13	9.03e-10	9.04431
BP	cardiac muscle contraction (GO:0060048)	79	8	0.13	60.95	6.33e-13	2.35e-09	8.62893
BP	muscle contraction (GO:0006936)	207	10	0.34	29.07	1.12e-12	3.34e-09	8.47625
CC	contractile muscle fiber (GO:0043292)	258	12	0.43	27.99	6.86e-15	6.81e-12	11.1669
CC	myofibril (GO:0030016)	249	12	0.41	29	4.48e-15	8.9e-12	11.0506
CC	sarcomere (GO:0030017)	219	10	0.36	27.48	1.97e-12	7.83e-10	9.10624
CC	supramolecular polymer (GO:0099081)	1007	16	1.67	9.56	1.58e-12	7.86e-10	9.10458
CC	extracellular matrix (GO:0031012)	340	5	0.56	8.85	0.000237	0.0174	1.75945
CC	collagen trimer (GO:0005581)	78	3	0.13	23.15	0.000295	0.0183	1.73755
MF	cytoskeletal protein binding (GO:0008092)	1034	12	1.72	6.98	6.23e-08	0.000313	3.50446
MF	microfilament motor activity (GO:0000146)	34	4	0.06	70.8	2.9e-07	0.000728	3.13787
MF	actin binding (GO:0003779)	458	8	0.76	10.51	7.02e-07	0.000882	3.05453
MF	protein binding (GO:0005515)	7627	28	12.67	2.21	6.24e-07	0.00105	2.97881

### Sheet: C>P male young Reactome
Description	REFLIST	Size	Expect	Ratio	P value	FDR	Log10(FDR)
Muscle contraction (R-RNO-397014)	152	7	0.25	27.72	5.29e-09	3.04e-06	5.51713
ECM proteoglycans (R-RNO-3000178)	40	4	0.07	60.18	5.67e-07	0.000244	3.61261
Metabolism (R-RNO-1430728)	1667	12	2.77	4.33	9.81e-06	0.00282	2.54975
