## Supplemental Table 26 for "Systematic Quantitative Proteomics Defines Age, Sex, and Region-Dependent Remodeling of Lung Extracellular Matrix"

### Sheet: Aged 
Bottom_up	Central_up	Peripheral_up	Top_up	Bottom only	Central only	Peripheral only	Top only	Bottom + Central	Central + Peripheral	Peripheral + Top	Top + Central	Bottom + Top	Bottom + Peripheral	Bottom + Central + Peripheral	Central + Peripheral + Top	Bottom + Peripheral + Top	Bottom + Central + Top	Bottom + Central + Peripheral + Top
Rras	Rras	Angpt2	Rras	Adrb2	Abca3	Slc39a4	Megf6	Ca4	Adam15	A1i3	Dzank1	ENSRNOG00000030387	Angpt2	Cd47	Ablim2	Emb	Anxa3	Add2
Slc1a5	Slc1a5	Defb4	Dnah5	Ednra	Ccdc114	Rabep1	S100a6	Cav1	Cd1d	Acp5	Gng5	HVR01_RAT	Bcam	Gzmm	Ca1	F9	Anxa8	Aldh3b1
Dnah5	Dnah5	KACB_RAT	Defb4	Cd59	Armc10	Hba1	Sod2	Dnajb6	Inhbb	Ero1a	Krt80	Macrod1	Cavin3	Ift172	Crp	Ggt5	Dnah5	Apoa2
Angpt2	Defb4	Ftl1	HVR01_RAT	Lmna	Usp21	Hbb	Kng1	Dync2h1	Magix	Gc	Lsamp	Ntn1	Cd14	Plvap	Plscr1	Map1	Dnali1	Apoc1
Defb4	KACB_RAT	Apoa2	KACB_RAT	Slc16a1	Ptdss2	ENSRNOG00000047098	Sgf29	Fgf2	Plcb4	Ltbp1	Mycbpap	Serpina3m	Dcn	Rnase3		Slc5a1	Fam161a	Baat
HVR01_RAT	Ftl1	Clu	Ftl1	Tmem192	Epb41l4b	Igfbp4	Tpsab1	Htt	Prkar2a		Pecr	Slc27a2	Gpm6a	Svip		Spata18	Lipa	Bst1
KACB_RAT	Apoa2	Mgp	Apoa2	Trappc3	Tmem245	Scarb1	Anxa4	Il33	Procr		Plg		Mcf2l	Tmod2			Maob	C9
Ftl1	Clu	Svip	Clu	Lmbrd1	Lyzl4	Cnn1	Anxa2	Lrrc18	Ubl3		Sdcbp		Ocln				Mcpt1	Clu
Apoa2	Mgp	Sts	Mgp	G4	Plgrkt	Sarg	Lrrc34	Plp2			Tsga10		Trhde				Rras	Cma1
Clu	Mcpt1	Fth1	Mcpt1	Spg7	Yes1	Rabep2	Isca1	Rala									Sec11c	Cpa3
Mgp	Svip	Apoc1	Anxa3	Rtn4rl2	Dsp	Ambp	Ccn5	Slc1a5										Defb4
Mcpt1	Fgf2	ENSRNOG00000030332	Sts	Hyal2	Acsl5	Cep83	F12	Tap1										Dpp4
Svip	Anxa3	Igg-2a	Fth1	Cyp2f2	Mtarc2	Dnai2	Orm1	Tmem231										ENSRNOG00000030332
Adrb2	Sts	Igh-1a	Maob	Cyp2a3	Ephx1	A1bg	Ass1	Vwa1										ENSRNOG00000050000
Fgf2	Fth1	ENSRNOG00000050000	Apoc1	Hspb1	Ehhadh	Synrg	Hpx											Flt1
Anxa3	Maob	Cpa3	ENSRNOG00000030332	Cpsf4	Mgst1	Npy	A1m											Fmo1
Sts	Apoc1	Slc4a1	Igg-2a	Cldn18	B9d2	B9d1	Serpind1											Fth1
Fth1	ENSRNOG00000030332	Fmo1	Igh-1a	Fas	Gnai1	Ednrb	Serping1											Ftl1
Maob	Igg-2a	Rdh16	ENSRNOG00000050000		Cyp4b1	Icam1	Chdh											Grtp1
Apoc1	Igh-1a	Cma1	Cpa3		Lamb2	Gas8	Selenbp1											Hamp
ENSRNOG00000030332	ENSRNOG00000050000	Flt1	Slc4a1		Gzmb	Dpep2	Cfi											Htra1
Igg-2a	Cpa3	Tmod2	Fmo1		Gnaz	Gfer												Igg-2a
Igh-1a	Slc4a1	Cd47	Rdh16		Plat	Cntn1												Igh-1a
ENSRNOG00000050000	Fmo1	Gzmm	Cma1		Cyb5r3	Prx												KACB_RAT
Cpa3	Tap1	Trhde	Flt1		Alox5ap	Ces1f												Mgp
Slc4a1	Rdh16	Grtp1	Slc27a2		Maoa	Pdzk1ip1												Naaa
Ednra	Cma1	Naaa	Anxa8		Rab27a													Rdh16
Cd59	Htt	Aldh3b1	Grtp1		Aqp1													Serpina3n
Fmo1	Flt1	Spp2	Naaa		Tap2													Slc4a1
Tap1	Tmod2	Bst1	Aldh3b1		H1-0													Spp2
Lmna	Cd47	Baat	Spp2		Aqp5													Sts
Rdh16	Gzmm	Mcf2l	Bst1		Gzmk													Tinagl1
Cma1	Anxa8	Cd14	Baat		Prkacb													Xpnpep2
Htt	Grtp1	Spata18	Lipa		Mfge8
Flt1	Naaa	Gpm6a	Fam161a		Cdipt
Slc16a1	Aldh3b1	Xpnpep2	Spata18		Ift81
Tmod2	Spp2	Hamp	Ntn1		Entpd1
Slc27a2	Bst1	Tinagl1	Xpnpep2		Mecp2
Cd47	Baat	Bcam	Hamp		Macroh2a1
Gzmm	Lipa	Ift172	Tinagl1		Clec2d11
Trhde	Vwa1	Htra1	Htra1		Cyb5r1
Anxa8	Il33	Plvap	Sec11c		Tmem123
Grtp1	Lrrc18	Cavin3	Dzank1		Clybl
Naaa	Fam161a	Serpina3n	Serpina3n		Cybrd1
Tmem192	Dnajb6	Prkar2a	Dpp4		Ttc26
Trappc3	Plp2	Dpp4	Plscr1		Lca5
Aldh3b1	Xpnpep2	Inhbb	Gng5		Them6
Spp2	Hamp	Plscr1	Plg		Phb2
Bst1	Tinagl1	Procr	Mycbpap		Iqcd
Baat	Dync2h1	Ubl3	Krt80		Rap1b
Mcf2l	Ift172	Cd1d	Ablim2		Syngr1
Cd14	Htra1	Magix	Sdcbp		Dnah1
Lipa	Sec11c	Ablim2	Pecr		Gna12
Vwa1	Plvap	Plcb4	Tsga10		Krt19
Il33	Abca3	Adam15	Ca1		Myo1c
Lrrc18	Ccdc114	Slc39a4	F9		Dock9
Fam161a	Armc10	Ca1	Crp		Cpt1b
Spata18	Usp21	Rabep1	Ltbp1		Rab3d
Dnajb6	Ptdss2	Hba1	C9		Prkch
Lmbrd1	Epb41l4b	Hbb	Ggt5		Isg20l2
G4	Tmem245	ENSRNOG00000047098	Megf6		Prxl2a
Plp2	Dzank1	F9	S100a6		Ahi1
Spg7	Lyzl4	Igfbp4	Sod2		Krt14
Rtn4rl2	Plgrkt	Crp	Kng1		Abhd16a
Gpm6a	Yes1	Scarb1	Sgf29		Vkorc1
Ntn1	Dsp	Ltbp1	Tpsab1		Ermp1
Xpnpep2	Acsl5	Cnn1	Anxa4		Abca5
Hamp	Mtarc2	Sarg	Anxa2		Cds2
Tinagl1	Ephx1	Rabep2	Lrrc34		Spata6
Bcam	Ehhadh	C9	Isca1		Micu2
Dync2h1	Mgst1	Ambp	Macrod1		Rab27b
Ift172	Serpina3n	Cep83	Ccn5		Gtpbp4
Htra1	B9d2	Dnai2	Emb		Fmo3
Sec11c	Gnai1	A1bg	Map1		Trpm4
Plvap	Prkar2a	Synrg	ENSRNOG00000030387		Sfxn3
Cavin3	Dpp4	Ggt5	Slc5a1		Timm22
Hyal2	Cyp4b1	Emb	Add2		Surf1
Serpina3n	Lamb2	Map1	Dnali1		Vamp8
Dpp4	Inhbb	Slc5a1	Serpina3m		Flot1
Tmem231	Gzmb	Rnase3	Lsamp		Mtdh
F9	Gnaz	Dcn	Gc		Pisd
C9	Plat	Add2	A1i3		Arg2
Ggt5	Cyb5r3	Ocln	Acp5		Pacs1
Macrod1	Alox5ap	Gc	Ero1a		Pf4
Cyp2f2	Maoa	Npy	F12		Cyp2d10
Emb	Rab27a	B9d1	Orm1		Hras
Map1	Aqp1	A1i3	Ass1		Comt
ENSRNOG00000030387	Tap2	Ednrb	Hpx		Gpx3
Cyp2a3	H1-0	Acp5	A1m		Gja5
Cav1	Aqp5	Icam1	Serpind1		Hibadh
Hspb1	Gzmk	Gas8	Serping1		Ralb
Ca4	Plscr1	Dpep2	Chdh		Gnao1
Slc5a1	Gng5	Gfer	Selenbp1		Adm2
Rala	Prkacb	Cntn1	Cfi		Rap1a
Rnase3	Mfge8	Prx			Lyn
Dcn	Cdipt	Ces1f			Erbb3
Add2	Ift81	Ero1a			Itpr3
Dnali1	Entpd1	Pdzk1ip1			C4bpa
Cpsf4	Mecp2				Krt4
Cldn18	Plg				Sgce
Fas	Macroh2a1				Itgb3
Serpina3m	Clec2d11				Bpnt1
Ocln	Procr
	Ubl3
	Cyb5r1
	Tmem231
	Tmem123
	Clybl
	Cybrd1
	Ttc26
	Lca5
	Them6
	Phb2
	Iqcd
	Rap1b
	Syngr1
	Dnah1
	Gna12
	Krt19
	Myo1c
	Cd1d
	Dock9
	Cpt1b
	Rab3d
	Prkch
	Mycbpap
	Isg20l2
	Prxl2a
	Magix
	Ahi1
	Krt14
	Krt80
	Ablim2
	Abhd16a
	Vkorc1
	Ermp1
	Abca5
	Cds2
	Spata6
	Micu2
	Rab27b
	Gtpbp4
	Fmo3
	Trpm4
	Sfxn3
	Sdcbp
	Timm22
	Plcb4
	Surf1
	Adam15
	Vamp8
	Pecr
	Flot1
	Mtdh
	Tsga10
	Ca1
	Crp
	C9
	Cav1
	Ca4
	Rala
	Rnase3
	Add2
	Dnali1
	Pisd
	Arg2
	Pacs1
	Pf4
	Cyp2d10
	Hras
	Comt
	Gpx3
	Gja5
	Hibadh
	Ralb
	Gnao1
	Adm2
	Rap1a
	Lyn
	Erbb3
	Lsamp
	Itpr3
	C4bpa
	Krt4
	Sgce
	Itgb3
	Bpnt1

### Sheet: Young
Bottom_up	Central_up	Peripheral_up	Top_up	Bottom only	Central only	Peripheral only	Top only	Bottom + Central	Central + Peripheral	Peripheral + Top	Top + Central	Bottom + Top	Bottom + Peripheral	Bottom + Central + Peripheral	Central + Peripheral + Top	Bottom + Peripheral + Top	Bottom + Central + Top	Bottom + Central + Peripheral + Top
Loxl2	Loxl2	Loxl2	Loxl2	Lxn	Eif3j	Dgkq	Rbfox2	Ada	Adh1	Arvcf	Arfgap3	Defa		Dpyd	Dnmt3a	Abcb1	Ahr	Cd276
H1-5	Impdh1	H1-5	H1-5	Gxylt1	Sh3bgrl3	Gucy1a1	Tmem214	Afm	C1qc	H1-1	Caprin1	Ndrg1		Mtpn	Tsc22d1	H1-5	Alpl	Cmpk1
Impdh1	Scn7a	Scn7a	Impdh1	Eif2s3y	Gatc	Akr1c9	Macf1	Cat	Ndrg2	Hsd11b2	Cdh2			Prph		Marcksl1	Arfgap1	Col1a1
Scn7a	Rcn3	Pcolce	Scn7a	Opcml	Ppm1g	Adcy2	Flrt2	Ciapin1	Pnpo	Lrrc59	Celf2					Mmp14	Cnbp	Col3a1
Rcn3	Pcolce	Ltbp2	Rcn3		Gyg1	Pitpnb	Mbnl2	Dohh	S100a8	Mest	Col1a2						Colec12	Col5a1
Pcolce	Evl	Dpyd	Pcolce		Bin1	Cacnb3	Foxo1	Fnbp1l		Nubp2	Dbnl						Cox4i2	Dbn1
Evl	Efemp1	Mcpt2	Evl		Pafah1b2	Tubb5	Fxyd1	Gene.symbol		Prkab1X	Dr1						Efemp1	Eln
Efemp1	Ltbp2	Col1a1	Efemp1		Robo1	Tubb2a	Clip2	Nol3		Ptprs	Gfpt1						Evl	Fam151a
Ltbp2	Dpyd	Col3a1	Ltbp2		Sgta	Rabif	Safb	Rbp1			Hdlbp						Fam107b	Fbln5
Dpyd	Mcpt2	Lox	Mcpt2		Epn1	Exoc3	Plcg1	Rpsa			Hmbs						Fkbp9	Fscn1
Mcpt2	Col1a1	Sparc	Col1a1		Polr2f	Aco1	Crot	Serpina3l			Jpt2						Fstl1	Hmgb2
Col1a1	Rbp1	Prph	Alpl		Ckm	Ntrk2	Nfya	Smarcad1			Khsrp						Fubp1	Ikbip
Rbp1	Cat	Stmn2	Stmn1		Rplp2	Vps4a	Psmb6				Lasp1						Impdh1	Limd2
Cat	Serpina3l	Serpinh1	Col3a1		Myh6	Tfrc	Marcks				Metap2						Pag1	Lox
Serpina3l	Alpl	Mmp2	Lox		Myl1	Scn3b	Sdc2				Ndufv3						Pdgfrb	Loxl2
Alpl	Stmn1	Sftpd	Sparc		Ptms	Ripk3	Cnn3				Nes						Rcn3	Ltbp2
Stmn1	Col3a1	Hmgb2	Stmn2		Tpm1	Alox15	Rps3a				Nexn						Stmn1	Lzic
Col3a1	Lox	Mtpn	Serpinh1		P4hb	Fdft1	Tcf12				Pcna						Tmem132a	Mcpt2
Lox	Sparc	Tmsb10	Mmp2		Rbp4	Msrb2	Cav3				Pea15						Tpt1	Mfap3
Sparc	Prph	Fscn1	Sftpd		Eef2	Ncbp1	P4ha1				Pex19						Ybx1	Mmp2
Prph	Stmn2	Dbn1	Ahr		Serpina3k	Abhd17a	Cirbp				Ppp1r2						Ybx3	Mrc2
Stmn2	Serpinh1	Mmp14	Hmgb2		Ctsl	Dcakd	Hnrnpk				RGD:1359127							P3h1
Serpinh1	Mmp2	Tdrp	Cnbp		Clta	Phf23	Rps29				Rgcc							P3h4
Mmp2	Sftpd	Limd2	Ybx1		Pygm	Wls	Rps15				Scoc							Pcolce
Sftpd	Afm	Cmpk1	Tpt1		Plcb1	Frmd6	Fau				Spon2							Plod1
Afm	Ahr	Mrc2	Tmsb10		Dbi		Rps3				Srek1							Plod2
Ahr	Hmgb2	Ikbip	Fscn1		Cox5a		Eif4e				Tbx3							Rbm3
Hmgb2	Cnbp	Lzic	Pdgfrb		Lgals1		Nfyb				Thy1							Rbms1
Cnbp	Mtpn	Rbms1	Dbn1		Cox5b		Med28				Zc3h15							Rnps1
Mtpn	Ybx1	Plod1	Mmp14		Myh3		Apc											Rtn2
Ybx1	Tpt1	Fam151a	Fubp1		Gpc3		Gtf2f2											Scn7a
Tpt1	Tmsb10	P3h4	Tdrp		Ca3		Basp1											Serpinh1
Tmsb10	Fscn1	Mfap3	Limd2		Eno3		Znf830											Sftpd
Fscn1	Pdgfrb	Rnps1	Cmpk1		Myl3		Chtop											Sparc
Pdgfrb	Dbn1	Wif1	Mrc2		Myl4		Rwdd4											Stmn2
Dbn1	Fnbp1l	Rtn2	Colec12		Nup62		Sipa1l2											Tdrp
Mmp14	Fubp1	Cd276	Ikbip		Ndufv2		Map4											Tmsb10
Fnbp1l	Tdrp	Plod2	Lzic		IGG2C_RAT		Srsf9											Vcan
Fubp1	Limd2	Rbm3	Rbms1		Atp5pf		Cdc42ep2											Wif1
Tdrp	Cmpk1	Eln	Fam107b		Furin		Srek1ip1
Limd2	Mrc2	Marcksl1	Fstl1		Tnni3		Ddx39a
Cmpk1	Colec12	Vcan	Ybx3		Sparcl1		Tnk2
Mrc2	Ikbip	Col5a1	Arfgap1		Ahsg		Nap1l4
Colec12	Dohh	P3h1	Plod1		Rnh1		Fip1l1
Ikbip	Lzic	Fbln5	Fam151a		Atp5pd		Plod3
Dohh	Rbms1	Pnpo	P3h4		Atp5f1d		Eif4h
Lzic	Fam107b	Adh1	Fkbp9		Ak1		Cwc27
Rbms1	Ciapin1	C1qc	Mfap3		Plin1		Cdv3
Fam107b	Fstl1	Tsc22d1	Rnps1		Anp32a		Dagla
Ciapin1	Ybx3	Dnmt3a	Wif1		Tnnt2		Mcm6
Fstl1	Arfgap1	Ndrg2	Ndrg1		Casq2		Znf148
Ybx3	Nol3	Arvcf	Rtn2		Ndufs6		Map6
Arfgap1	Plod1	Dgkq	Cd276		Timm8b		Psmc3
Nol3	Fam151a	H1-1	Tmem132a		Tmsb4x		Mapre1
Plod1	P3h4	Gucy1a1	Plod2		Eef1a2		Hnrnph2
Fam151a	Fkbp9	Akr1c9	Cox4i2		Hmgb1		Tmed3
Lxn	Mfap3	Adcy2	Rbm3		Fabp4		Pdlim2
P3h4	Rnps1	Pitpnb	Eln		Phf5a		Pqbp1
Fkbp9	Wif1	Cacnb3	Marcksl1		Clns1a		Orc2
Mfap3	Rtn2	Tubb5	Vcan		L1cam		Ndel1
Rnps1	Cd276	Prkab1	Col5a1		Rbm8a		Shroom2
Gxylt1	Tmem132a	Tubb2a	Pag1		Crtc2		Igf2bp1
Wif1	Plod2	Rabif	P3h1		Arfgap2		Nradd
Ndrg1	Cox4i2	Lrrc59	Fbln5		Eif5a		Qki
Rtn2	Ada	Exoc3	Thy1		Ing3		Hgs
Cd276	Rbm3	Aco1	Col1a2		Ubxn1		Hnrnpd
Tmem132a	Eln	Ntrk2	Pcna		Ifi30		Glrx3
Plod2	Vcan	Ptprs	Hmbs		Rad23b		Megf8
Cox4i2	Col5a1	Nubp2	Nes		Syf2		Lrp4
Ada	Pag1	Mest	Metap2		Cfap36		Haus1
Rbm3	P3h1	Vps4a	Ppp1r2		Golim4		Slc4a7
Eln	Fbln5	Tfrc	Tsc22d1		Pepd		Puf60
Marcksl1	Eif3j	Scn3b	Gfpt1		Pip5k1c		Inppl1
Vcan	Sh3bgrl3	Ripk3	Dnmt3a		Hexim1		Lin7a
Col5a1	Smarcad1	Abcb1	Arfgap3		Mybphl		Olfml3
Pag1	Gatc	S100a8	Jpt2		Os9		RGD:3683
P3h1	Ppm1g	Hsd11b2	Caprin1		Tagln2		Rab2a
Fbln5	Gyg1	Alox15	Scoc		Anp32e		Csde1
Smarcad1	Bin1	Fdft1	Pea15		Ociad1		Ckmt1
Eif2s3y	Pafah1b2	Msrb2	Dr1		Epdr1		Rps7
Opcml	Robo1	Ncbp1	RGD:1359127		Fkbp1a		Rps6
Rpsa	Sgta	Abhd17a	Ndufv3		Pdap1		Rps25
Abcb1	Epn1	Dcakd	Celf2		Mvd		Edf1
Defa	Pnpo	Phf23	Tbx3		Phax		Ssrp1
	Polr2f	Wls	Lasp1		Nucb1		Ddx21
	Ckm	Frmd6	Khsrp		Phldb1		Arpc5
	Thy1		Dbnl		Prdm2		Nell1
	Rplp2		Srek1		Bcar1		Psmc2
	Col1a2		Pex19		Csad		Dnajc8
	Myh6		Spon2		Ndufs1		Rbm47
	Myl1		Cdh2		Lrrfip1		Nasp
	Ptms		Nexn		Mblac1		Cttn
	Tpm1		Rgcc		Pa2g4		Pdlim3
	P4hb		Arvcf		Cryz		Purb
	Rbp4		H1-1		Krt14		Pan2
	Pcna		Prkab1		Nenf		Syncrip
	Eef2		Lrrc59		Cuta		Nova1
	Serpina3k		Ptprs		Sil1		Lzts1
	Adh1		Nubp2		Glo1		Pabpc1
	Ctsl		Mest		Tpd52l2		Notch3
	Clta		Rbfox2		Srsf2		Vapb
	Pygm		Tmem214		Skp1
	Plcb1		Macf1		Zc3h18
	Dbi		Flrt2		Eif1a
	Cox5a		Mbnl2		Srr
	Lgals1		Foxo1		Hopx
	Cox5b		Fxyd1		Robo4
	Myh3		Clip2		Mustn1
	Gpc3		Safb		Ccdc50
	Ca3		Plcg1		Bpifa1
	Eno3		Crot		Stambp
	Myl3		Nfya		Hdgf
	Myl4		Psmb6		Sdf4
	Nup62		Marcks		Lrpap1
	Ndufv2		Sdc2		Ppp1r14a
	Hmbs		Cnn3		Nucks1
	IGG2C_RAT		Rps3a		Msln
	Nes		Tcf12		Nde1
	Atp5pf		Cav3		Anp32b
	Furin		P4ha1		Nucb2
	Tnni3		Cirbp		Ubqln1
	Sparcl1		Hnrnpk		Carhsp1
	Ahsg		Rps29		Atox1
	Rnh1		Rps15		Fhl1
	Atp5pd		Fau		Timm8a
	C1qc		Rps3		Nap1l1
	Atp5f1d		Eif4e		Trim72
	Metap2		Nfyb		Bdh2
	Ak1		Med28		Hnrnpl
	Plin1		Apc		Hspb2
	Anp32a		Gtf2f2		Myh7
	Ppp1r2		Basp1		Rps21
	Tnnt2		Znf830		Ckmt2
	Casq2		Chtop		Vcam1
	Ndufs6		Rwdd4		Csrp3
	Timm8b		Sipa1l2		Atrx
	Tmsb4x		Map4		Fen1
	Tsc22d1		Srsf9		Mb
	Eef1a2		Cdc42ep2		Atp1b4
	Hmgb1		Srek1ip1
	Fabp4		Ddx39a
	Gfpt1		Tnk2
	Phf5a		Nap1l4
	Clns1a		Fip1l1
	L1cam		Plod3
	Dnmt3a		Eif4h
	Rbm8a		Cwc27
	Crtc2		Cdv3
	Arfgap2		Dagla
	Eif5a		Mcm6
	Ing3		Znf148
	Ubxn1		Map6
	Ifi30		Psmc3
	Arfgap3		Mapre1
	Rad23b		Hnrnph2
	Syf2		Tmed3
	Cfap36		Pdlim2
	Golim4		Pqbp1
	Jpt2		Orc2
	Pepd		Ndel1
	Pip5k1c		Shroom2
	Hexim1		Igf2bp1
	Caprin1		Nradd
	Mybphl		Qki
	Scoc		Hgs
	Os9		Hnrnpd
	Pea15		Glrx3
	Tagln2		Megf8
	Dr1		Lrp4
	Anp32e		Haus1
	Ociad1		Slc4a7
	Epdr1		Puf60
	Fkbp1a		Inppl1
	Pdap1		Lin7a
	Mvd		Abcb1
	Phax		Defa
	Nucb1		Zc3h15
	Phldb1		Hdlbp
	Prdm2		Hsd11b2
	Bcar1		Olfml3
	Csad		RGD:3683
	Ndufs1		Rab2a
	Lrrfip1		Csde1
	RGD:1359127		Ckmt1
	Mblac1		Rps7
	Pa2g4		Rps6
	Cryz		Rps25
	Krt14		Edf1
	Nenf		Ssrp1
	Cuta		Ddx21
	Sil1		Arpc5
	Glo1		Nell1
	Tpd52l2		Psmc2
	Ndufv3		Dnajc8
	Srsf2		Rbm47
	Skp1		Nasp
	Zc3h18		Cttn
	Eif1a		Pdlim3
	Srr		Purb
	Hopx		Pan2
	Celf2		Syncrip
	Tbx3		Nova1
	Robo4		Lzts1
	Mustn1		Pabpc1
	Ccdc50		Notch3
	Bpifa1		Vapb
	Stambp
	Ndrg2
	Hdgf
	Sdf4
	Lrpap1
	Ppp1r14a
	Lasp1
	Khsrp
	Nucks1
	Msln
	Nde1
	Anp32b
	Dbnl
	Nucb2
	Ubqln1
	Srek1
	Pex19
	Carhsp1
	Atox1
	Fhl1
	Spon2
	Timm8a
	Cdh2
	Nap1l1
	Nexn
	Rgcc
	Rpsa
	Trim72
	Bdh2
	Hnrnpl
	Hspb2
	Myh7
	Rps21
	Ckmt2
	Vcam1
	S100a8
	Csrp3
	Atrx
	Fen1
	Zc3h15
	Mb
	Atp1b4
	Hdlbp
